# The Role of the Co-Chaperone DNAJB11 in Polycystic Kidney Disease: Molecular Mechanisms and Cellular Origin of Cyst Formation

**DOI:** 10.1101/2024.03.04.582938

**Authors:** Tilman Busch, Björn Neubauer, Lars Schmitt, Isabel Cascante, Luise Knoblich, Oliver Wegehaupt, Felix Schöler, Stefan Tholen, Alexis Hofherr, Christoph Schell, Oliver Schilling, Lukas Westermann, Anna Köttgen, Michael Köttgen

**Affiliations:** Department of Medicine IV - Nephrology and Primary Care, Faculty of Medicine and Medical Center, University of Freiburg, Freiburg, Germany; Institute for Immunodeficiency, Center for Chronic Immunodeficiency (CCI), Medical Center, Faculty of Medicine, University of Freiburg, Freiburg, Germany; Department of Pathology, Faculty of Medicine and Medical Center, University of Freiburg, Freiburg, Germany; Institute of Genetic Epidemiology, Faculty of Medicine and Medical Center - University of Freiburg, Freiburg, Germany; CIBSS - Centre for Integrative Biological Signalling Studies, University of Freiburg, Freiburg, Germany

**Author notes:** **Correspondence:** Anna Köttgen, MD, Institute of Genetic Epidemiology, Faculty of Medicine and Medical Center, University of Freiburg, Hugstetter Str. 49, 79106 Freiburg, Germany; Michael Köttgen, MD, Department of Medicine IV – Nephrology and Primary Care, Medical Center – University of Freiburg, Institute for Disease Modeling and Targeted Medicine, Breisacherstr. 113, 79106 Freiburg, Germany. equal contribution (Tilman Busch, Björn Neubauer).

## Abstract

Autosomal dominant polycystic kidney disease (ADPKD) is caused by mutations in *PKD1* and *PKD2*, encoding polycystin-1 (PC1) and polycystin-2 (PC2), which are required for the regulation of the renal tubular diameter. Loss of polycystin function results in cyst formation. Atypical forms of ADPKD are caused by mutations in genes encoding endoplasmic reticulum (ER)-resident proteins through mechanisms that are not well understood. Here, we investigate the function of DNAJB11, an ER co-chaperone associated with atypical ADPKD. We generated mouse models with constitutive and conditional *Dnajb11* inactivation and *Dnajb11*-deficient renal epithelial cells to investigate the mechanism underlying autosomal dominant inheritance, the specific cell types driving cyst formation, and molecular mechanisms underlying DNAJB11-dependent polycystic kidney disease. We show that biallelic loss of *Dnajb11* causes cystic kidney disease and fibrosis, mirroring human disease characteristics. In contrast to classical ADPKD, cysts predominantly originate from proximal tubules. Cyst formation begins *in utero* and the timing of *Dnajb11* inactivation strongly influences disease severity. Furthermore, we identify impaired PC1 cleavage as a potential mechanism underlying DNAJB11-dependent cyst formation. Proteomic analysis of *Dnajb11*- and *Pkd1*-deficient cells reveals common and distinct pathways and dysregulated proteins, providing a foundation to better understand phenotypic differences between different forms of ADPKD.
