## Supplementary material for "The Role of the Co-Chaperone DNAJB11 in Polycystic Kidney Disease: Molecular Mechanisms and Cellular Origin of Cyst Formation": Suppl. Table S1

### Sheet: PC1 interacting proteins
					# peptides
					Control			PC1 immunoprecipitation
Protein	Accession Number	Molecular Weight	Protein Grouping Ambiguity	Taxonomy	#1	#2	#3	#1	#2	#3
Polycystin-1 OS=Mus musculus GN=Pkd1 PE=2 SV=1	PKD1_MOUSE	467 kDa	true	unknown	0	0	0	54	67	51
Polyubiquitin-B OS=Homo sapiens GN=UBB PE=1 SV=1	UBB_HUMAN (+1)	26 kDa		unknown	0	0	0	54	55	39
UDP-glucose:glycoprotein glucosyltransferase 1 OS=Homo sapiens GN=UGGT1 PE=1 SV=3	UGGG1_HUMAN	177 kDa		unknown	0	0	0	7	12	20
DnaJ homolog subfamily B member 11 OS=Homo sapiens GN=DNAJB11 PE=1 SV=1	DJB11_HUMAN	41 kDa		unknown	0	0	0	13	8	5
DnaJ homolog subfamily A member 1 OS=Homo sapiens GN=DNAJA1 PE=1 SV=2	DNJA1_HUMAN	45 kDa		unknown	0	0	0	5	7	13
Large proline-rich protein BAG6 OS=Homo sapiens GN=BAG6 PE=1 SV=2	BAG6_HUMAN	119 kDa		unknown	0	0	0	6	7	7
26S proteasome non-ATPase regulatory subunit 2 OS=Homo sapiens GN=PSMD2 PE=1 SV=3	PSMD2_HUMAN	100 kDa		unknown	0	0	0	4	5	7
Calnexin OS=Homo sapiens GN=CANX PE=1 SV=2	CALX_HUMAN	68 kDa		unknown	0	0	0	5	5	13
Nuclear pore membrane glycoprotein 210 OS=Homo sapiens GN=NUP210 PE=1 SV=3	PO210_HUMAN	205 kDa		unknown	0	0	0	2	2	7
Dolichyl-diphosphooligosaccharide--protein glycosyltransferase subunit 1 OS=Homo sapiens GN=RPN1 PE=1 SV=1	RPN1_HUMAN	69 kDa		unknown	0	0	0	3	3	4
26S protease regulatory subunit 4 OS=Homo sapiens GN=PSMC1 PE=1 SV=1	PRS4_HUMAN	49 kDa		unknown	0	0	0	5	1	4
26S protease regulatory subunit 7 OS=Homo sapiens GN=PSMC2 PE=1 SV=3	PRS7_HUMAN	49 kDa		unknown	0	0	0	2	7	2
26S proteasome non-ATPase regulatory subunit 1 OS=Homo sapiens GN=PSMD1 PE=1 SV=2	PSMD1_HUMAN	106 kDa		unknown	0	0	0	1	1	7
26S protease regulatory subunit 6B OS=Homo sapiens GN=PSMC4 PE=1 SV=2	PRS6B_HUMAN	47 kDa		unknown	0	0	0	2	1	3
Phenylalanyl-tRNA synthetase alpha chain OS=Homo sapiens GN=FARSA PE=1 SV=3	SYFA_HUMAN	58 kDa		unknown	0	0	0	2	1	3
26S protease regulatory subunit 8 OS=Homo sapiens GN=PSMC5 PE=1 SV=1	PRS8_HUMAN	46 kDa		unknown	0	0	0	1	3	5
BAG family molecular chaperone regulator 2 OS=Homo sapiens GN=BAG2 PE=1 SV=1	BAG2_HUMAN	24 kDa		unknown	0	0	0	1	2	2
Apoptosis-inducing factor 1, mitochondrial OS=Homo sapiens GN=AIFM1 PE=1 SV=1	AIFM1_HUMAN	67 kDa		unknown	0	0	0	4	3	1
Protein transport protein Sec61 subunit alpha isoform 1 OS=Homo sapiens GN=SEC61A1 PE=1 SV=2	S61A1_HUMAN	52 kDa		unknown	0	0	0	2	2	2
Mitochondrial import inner membrane translocase subunit TIM50 OS=Homo sapiens GN=TIMM50 PE=1 SV=2	TIM50_HUMAN (+1)	40 kDa		unknown	0	0	0	2	1	1
sp|P55072|TERA_HUMAN Transitional endoplasmic reticulum ATPase OS=Homo sapiens GN=VCP...	TERA_HUMAN	89 kDa		unknown	1	0	0	9	11	5
78 kDa glucose-regulated protein OS=Homo sapiens GN=HSPA5 PE=1 SV=2	GRP78_HUMAN	72 kDa	true	unknown	4	6	4	87	110	63
ATP synthase subunit beta, mitochondrial OS=Homo sapiens GN=ATP5B PE=1 SV=3	ATPB_HUMAN	57 kDa		unknown	0	1	0	3	2	6
CAD protein OS=Homo sapiens GN=CAD PE=1 SV=3	PYR1_HUMAN	243 kDa		unknown	1	1	0	4	4	8
Non-POU domain-containing octamer-binding protein OS=Homo sapiens GN=NONO PE=1 SV=4	NONO_HUMAN	54 kDa		unknown	1	0	0	2	1	5
Tubulin beta-2B chain OS=Homo sapiens GN=TUBB2B PE=1 SV=1	TBB2B_HUMAN	50 kDa	true	unknown	0	2	0	4	5	6
40S ribosomal protein S3 OS=Homo sapiens GN=RPS3 PE=1 SV=2	RS3_HUMAN	27 kDa		unknown	0	3	3	9	7	20
BTB/POZ domain-containing protein KCTD5 OS=Homo sapiens GN=KCTD5 PE=1 SV=1	KCTD5_HUMAN	26 kDa		unknown	0	0	2	2	4	5
26S proteasome non-ATPase regulatory subunit 3 OS=Homo sapiens GN=PSMD3 PE=1 SV=2	PSMD3_HUMAN	61 kDa		unknown	0	1	1	3	2	5
Heat shock cognate 71 kDa protein OS=Homo sapiens GN=HSPA8 PE=1 SV=1	HSP7C_HUMAN	71 kDa	true	unknown	3	14	0	31	33	18
Heat shock 70 kDa protein 1A/1B OS=Homo sapiens GN=HSPA1A PE=1 SV=5	HSP71_HUMAN	70 kDa	true	unknown	7	11	1	20	39	28
Calcium-binding mitochondrial carrier protein Aralar2 OS=Homo sapiens GN=SLC25A13 PE=1 SV=2	CMC2_HUMAN	74 kDa		unknown	3	2	1	11	10	5
Elongation factor 2 OS=Homo sapiens GN=EEF2 PE=1 SV=4	EF2_HUMAN	95 kDa		unknown	0	1	1	1	3	4
ATPase family AAA domain-containing protein 3A OS=Homo sapiens GN=ATAD3A PE=1 SV=2	ATD3A_HUMAN	71 kDa		unknown	0	0	1	1	2	1
Serine/threonine-protein phosphatase PGAM5, mitochondrial OS=Homo sapiens GN=PGAM5 PE=1 SV=2	PGAM5_HUMAN	32 kDa		unknown	1	2	1	3	5	5
Stress-70 protein, mitochondrial OS=Homo sapiens GN=HSPA9 PE=1 SV=2	GRP75_HUMAN	74 kDa		unknown	1	4	0	7	6	2
