## Supplementary material for "The Role of the Co-Chaperone DNAJB11 in Polycystic Kidney Disease: Molecular Mechanisms and Cellular Origin of Cyst Formation": Suppl. Table S2

### Sheet: Overlap Dnajb11 KO #1 and #2
log2 Fold Change	t test	P Value	adjusted P Value	Protein	Contrast	Gene	log2 fold change Dnajb11 KO #1 vs WT	log2 fold change Dnajb11 KO #2 vs WT
-2.3074	24.0072	1.39278e-12	6.93448e-10	Q9DCT5	WT - ko1	Sdf2	-2.3074	-2.48133
-1.73895	14.3686	1.20731e-09	8.07457e-08	Q99KV1	WT - ko1	Dnajb11	-1.73895	-1.95351
-1.65845	29.7967	7.62751e-14	6.83577e-11	Q61696	WT - ko1	Hspa1a	-1.65845	-1.83839
-1.50937	14.7393	8.69032e-10	6.28086e-08	Q9Z0K8	WT - ko1	Vnn1	-1.50937	-1.54581
-1.19756	18.3358	5.0135e-11	8.56382e-09	P54763	WT - ko1	Ephb2	-1.19756	-0.697511
-1.09715	12.816	5.21741e-09	2.29208e-07	Q64676	WT - ko1	Ugt8	-1.09715	-1.42322
-1.07957	20.3206	1.28671e-11	3.39162e-09	P97326	WT - ko1	Cdh6	-1.07957	-1.42458
-1.00803	13.2721	3.34257e-09	1.7831e-07	Q80ZM5	WT - ko1	H1f10	-1.00803	-1.11767
-1.00796	7.9883	1.61842e-06	1.74331e-05	P43275	WT - ko1	H1-1	-1.00796	-0.990619
-0.974889	10.8916	4.0125e-08	1.05692e-06	O08663	WT - ko1	Metap2	-0.974889	-1.12172
-0.973758	22.2895	3.75729e-12	1.40303e-09	Q9ESP1	WT - ko1	Sdf2l1	-0.973758	-1.08985
-0.959983	16.7043	1.70554e-10	1.76662e-08	P03975	WT - ko1	Iap	-0.959983	-1.23004
-0.948914	4.47647	0.000551084	0.00189809	G3X9J0	WT - ko1	Sipa1l3	-0.948914	-0.724621
-0.916617	11.5972	1.83862e-08	6.01375e-07	P84102	WT - ko1	Serf2	-0.916617	-1.07513
-0.910725	13.9415	1.78013e-09	1.12349e-07	O89086	WT - ko1	Rbm3	-0.910725	-0.982105
-0.892291	15.3825	4.99641e-10	4.07071e-08	Q8BJ64	WT - ko1	Chdh	-0.892291	-1.08032
-0.87062	7.90152	1.83303e-06	1.92812e-05	P02463	WT - ko1	Col4a1	-0.87062	-0.966214
-0.838294	12.6519	6.14393e-09	2.55566e-07	Q61490	WT - ko1	Alcam	-0.838294	-0.927806
-0.832409	10.6055	5.57116e-08	1.34943e-06	Q91WT9	WT - ko1	Cbs	-0.832409	-0.950132
-0.825992	15.9371	3.15182e-10	2.88231e-08	P52912	WT - ko1	Tia1	-0.825992	-0.767622
-0.811302	11.4721	2.10529e-08	6.50606e-07	Q9JMG1	WT - ko1	Edf1	-0.811302	-0.70348
-0.792675	6.11695	2.94002e-05	0.000177457	P30681	WT - ko1	Hmgb2	-0.792675	-0.98039
-0.780395	16.3125	2.32621e-10	2.21782e-08	Q9CYI4	WT - ko1	Luc7l	-0.780395	-0.689769
-0.7733	25.707	5.56543e-13	3.11734e-10	Q9DAP7	WT - ko1	Asf1b	-0.7733	-0.838314
-0.771518	9.39207	2.43395e-07	4.34806e-06	O09111	WT - ko1	Ndufb11	-0.771518	-1.04748
-0.769167	13.4729	2.75899e-09	1.5337e-07	Q9CQX4	WT - ko1	Pclaf	-0.769167	-1.12166
-0.740452	11.0478	3.36423e-08	9.24855e-07	Q9CQ54	WT - ko1	Ndufc2	-0.740452	-0.993868
-0.715502	3.12289	0.00765967	0.0171529	Q9JIM1	WT - ko1	Slc29a1	-0.715502	-0.93637
-0.694719	17.0522	1.30197e-10	1.5353e-08	Q3U0V1	WT - ko1	Khsrp	-0.694719	-0.651664
-0.690306	14.1455	1.47688e-09	9.59118e-08	Q6PDN3	WT - ko1	Mylk	-0.690306	-1.12472
-0.678711	13.0036	4.33694e-09	2.06743e-07	Q9D2U9	WT - ko1	Hist3h2ba	-0.678711	-0.651611
-0.677181	9.14476	3.34582e-07	5.47176e-06	Q9CXZ1	WT - ko1	Ndufs4	-0.677181	-0.838824
-0.672534	16.5491	1.92709e-10	1.89874e-08	Q8CHT0	WT - ko1	Aldh4a1	-0.672534	-1.02913
-0.670563	8.8084	5.21115e-07	7.43668e-06	O35730	WT - ko1	Ring1	-0.670563	-0.708619
-0.661179	11.3986	2.2811e-08	6.86015e-07	Q9CQ75	WT - ko1	Ndufa2	-0.661179	-1.01933
-0.645442	10.5526	5.92431e-08	1.42725e-06	Q9DCT8	WT - ko1	Crip2	-0.645442	-0.687281
-0.641339	6.28	2.24146e-05	0.000141664	Q64152	WT - ko1	Btf3	-0.641339	-0.606779
-0.632747	13.2181	3.52107e-09	1.85623e-07	Q8BG60	WT - ko1	Txnip	-0.632747	-0.95796
-0.629467	11.8235	1.44336e-08	4.93717e-07	P09602	WT - ko1	Hmgn2	-0.629467	-0.703312
-0.627328	11.7469	1.56592e-08	5.27585e-07	Q3V3R4	WT - ko1	Itga1	-0.627328	-1.04223
-0.621972	8.66897	6.2844e-07	8.58548e-06	Q8BIW9	WT - ko1	Chtf18	-0.621972	-0.691139
-0.617989	9.61272	1.84209e-07	3.39679e-06	Q8BGD9	WT - ko1	Eif4b	-0.617989	-0.607341
-0.615254	8.5152	7.74555e-07	1.01009e-05	Q99PL6	WT - ko1	Ubxn6	-0.615254	-0.669876
-0.614515	16.9463	1.41277e-10	1.62324e-08	E9Q4N7	WT - ko1	Arid1b	-0.614515	-0.80489
-0.602572	4.24119	0.000862414	0.00274856	Q8CC88	WT - ko1	Vwa8	-0.602572	-0.706222
-0.598159	10.309	7.88675e-08	1.78488e-06	Q8R3G9	WT - ko1	Tspan8	-0.598159	-1.17595
-0.595599	13.1388	3.80195e-09	1.91811e-07	Q9CQC7	WT - ko1	Ndufb4	-0.595599	-0.795529
-0.592909	8.78757	5.35827e-07	7.59823e-06	O35295	WT - ko1	Purb	-0.592909	-0.621359
-0.583363	9.01849	3.9457e-07	6.18206e-06	A2RSJ4	WT - ko1	Uhrf1bp1l	-0.583363	-0.72752
-0.58201	10.8851	4.04238e-08	1.05692e-06	Q8BM72	WT - ko1	Hspa13	-0.58201	-0.705439
-0.581694	8.42733	8.73886e-07	1.08662e-05	Q9CPU2	WT - ko1	Ndufb2	-0.581694	-0.615901
-0.580445	6.7311	1.07856e-05	7.89709e-05	Q8VID5	WT - ko1	Recql5	-0.580445	-0.64674
0.582078	-16.6827	1.73468e-10	1.76662e-08	Q9EPL9	WT - ko1	Acox3	0.582078	0.620691
0.58759	-9.35012	2.5678e-07	4.48719e-06	Q80YS6	WT - ko1	Afap1	0.58759	0.855988
0.589949	-9.131	3.40619e-07	5.53012e-06	Q5U462	WT - ko1	Cdcp1	0.589949	0.600782
0.601745	-9.02715	3.90112e-07	6.13366e-06	Q9D1L0	WT - ko1	Chchd2	0.601745	0.670833
0.616238	-17.0693	1.28493e-10	1.5353e-08	P46735	WT - ko1	Myo1b	0.616238	0.635819
0.617426	-7.14824	5.61949e-06	4.71553e-05	Q8BHY3	WT - ko1	Ano1	0.617426	1.03199
0.624846	-17.3027	1.07524e-10	1.4171e-08	G5E8K5	WT - ko1	Ank3	0.624846	0.621659
0.634509	-12.5989	6.48006e-09	2.63004e-07	P09803	WT - ko1	Cdh1	0.634509	0.716005
0.66025	-14.9616	7.16021e-10	5.53188e-08	Q9CQF4	WT - ko1	Mtres1	0.66025	0.735597
0.665285	-15.7014	3.82654e-10	3.29745e-08	Q8BGV3	WT - ko1	Tacstd2	0.665285	0.740211
0.668159	-10.7704	4.60729e-08	1.15337e-06	Q9Z0T9	WT - ko1	Itgb6	0.668159	0.853588
0.671087	-11.9658	1.24208e-08	4.34826e-07	Q9CYH2	WT - ko1	Prxl2a	0.671087	0.631414
0.671659	-7.46646	3.47023e-06	3.19304e-05	Q99JR6	WT - ko1	Nmnat3	0.671659	0.674446
0.680319	-16.8929	1.47234e-10	1.64939e-08	Q9QY23	WT - ko1	Pkp3	0.680319	0.995847
0.690371	-11.7184	1.61428e-08	5.39821e-07	O70503	WT - ko1	Hsd17b12	0.690371	0.646912
0.690637	-12.7092	5.80178e-09	2.47598e-07	Q6R0H7	WT - ko1	Gnas	0.690637	0.728684
0.691138	-6.58456	1.36369e-05	9.41558e-05	P23927	WT - ko1	Cryab	0.691138	0.600394
0.691636	-9.23222	2.98756e-07	5.0328e-06	Q8BH79	WT - ko1	Ano10	0.691636	0.587641
0.69494	-12.3987	7.93558e-09	3.0135e-07	O88736	WT - ko1	Hsd17b7	0.69494	0.708911
0.698574	-5.75302	5.45891e-05	0.000286433	Q9DAU7	WT - ko1	Wfdc2	0.698574	0.717196
0.699199	-19.2406	2.65355e-11	4.95439e-09	Q9CPY7	WT - ko1	Lap3	0.699199	0.725927
0.702566	-7.48663	3.36728e-06	3.1435e-05	Q9R1C6	WT - ko1	Dgke	0.702566	0.648947
0.702604	-10.4023	7.06416e-08	1.62331e-06	Q9EQ80	WT - ko1	Nif3l1	0.702604	0.639277
0.716088	-10.1717	9.28956e-08	1.98222e-06	P17095	WT - ko1	Hmga1	0.716088	1.09602
0.717913	-11.6074	1.81855e-08	5.99185e-07	Q9CRA7	WT - ko1	Dmac2l	0.717913	0.647818
0.719481	-17.5086	9.20538e-11	1.3016e-08	Q61398	WT - ko1	Pcolce	0.719481	0.80311
0.720705	-8.06146	1.45816e-06	1.62895e-05	O35639	WT - ko1	Anxa3	0.720705	0.663861
0.721898	-21.0931	7.83647e-12	2.53245e-09	P18242	WT - ko1	Ctsd	0.721898	0.602283
0.72444	-18.2958	5.16008e-11	8.56382e-09	A2TJV2	WT - ko1	Palm3	0.72444	0.964881
0.732376	-7.5558	3.03808e-06	2.92138e-05	O88455	WT - ko1	Dhcr7	0.732376	0.796838
0.741951	-5.72097	5.7698e-05	0.000300091	Q9EPR2	WT - ko1	Pla2g12a	0.741951	0.682745
0.749317	-15.759	3.64859e-10	3.20575e-08	P11881	WT - ko1	Itpr1	0.749317	0.696472
0.760623	-16.5347	1.94916e-10	1.89874e-08	O09118	WT - ko1	Ntn1	0.760623	0.941795
0.768165	-5.10146	0.000173014	0.00073906	Q8K2C9	WT - ko1	Hacd3	0.768165	0.581312
0.77272	-18.3371	5.00866e-11	8.56382e-09	Q9CQR4	WT - ko1	Acot13	0.77272	0.611798
0.782352	-17.2607	1.11013e-10	1.42128e-08	Q8R2Q8	WT - ko1	Bst2	0.782352	0.953855
0.789888	-11.1031	3.1622e-08	9.0163e-07	Q8C172	WT - ko1	Cers6	0.789888	0.857846
0.797829	-14.6033	9.79569e-10	6.85851e-08	Q91ZE0	WT - ko1	Tmlhe	0.797829	0.691024
0.807656	-10.2399	8.5626e-08	1.88513e-06	Q8BXK9	WT - ko1	Clic5	0.807656	1.17099
0.808123	-9.14648	3.33835e-07	5.47176e-06	Q99LM2	WT - ko1	Cdk5rap3	0.808123	0.693686
0.812503	-9.23477	2.97774e-07	5.0328e-06	P70180	WT - ko1	Npr3	0.812503	0.876006
0.843878	-23.0966	2.33652e-12	9.51815e-10	Q8BH66	WT - ko1	Atl1	0.843878	0.905409
0.863095	-10.0458	1.08098e-07	2.25296e-06	Q05816	WT - ko1	Fabp5	0.863095	0.899188
0.864502	-8.64863	6.45965e-07	8.71858e-06	O88844	WT - ko1	Idh1	0.864502	0.607141
0.892115	-31.9048	3.02998e-14	3.39433e-11	Q922W5	WT - ko1	Pycr1	0.892115	0.968804
0.898997	-10.4189	6.927e-08	1.60828e-06	Q80VQ0	WT - ko1	Aldh3b1	0.898997	0.823515
0.899188	-11.5464	1.9423e-08	6.1292e-07	Q8BYI6	WT - ko1	Lpcat2	0.899188	0.892336
0.910954	-12.3811	8.07952e-09	3.04238e-07	P52019	WT - ko1	Sqle	0.910954	0.86787
0.92818	-21.0779	7.91214e-12	2.53245e-09	Q9R1J0	WT - ko1	Nsdhl	0.92818	0.763911
0.940313	-8.52795	7.61164e-07	1.01009e-05	P08030	WT - ko1	Aprt	0.940313	0.617409
0.974142	-15.4178	4.84986e-10	4.02449e-08	Q8BJ34	WT - ko1	Marf1	0.974142	0.909885
0.977512	-32.0651	2.83149e-14	3.39433e-11	Q8BLN5	WT - ko1	Lss	0.977512	0.818932
0.996924	-14.5492	1.02767e-09	7.08457e-08	P58044	WT - ko1	Idi1	0.996924	0.708315
1.00833	-17.6049	8.56502e-11	1.27933e-08	Q922P8	WT - ko1	Tmem132a	1.00833	0.837443
1.01817	-15.1782	5.94343e-10	4.67237e-08	Q9CR67	WT - ko1	Tmem33	1.01817	0.951555
1.03043	-6.67912	1.17175e-05	8.42797e-05	P80205	WT - ko1	Otx1	1.03043	1.10164
1.04064	-19.6222	2.04614e-11	4.09365e-09	Q91VC9	WT - ko1	Ghitm	1.04064	1.08499
1.0944	-8.99906	4.04772e-07	6.27512e-06	Q8BTS3	WT - ko1	Gbp9	1.0944	1.0991
1.11729	-20.1395	1.44905e-11	3.53734e-09	Q64277	WT - ko1	Bst1	1.11729	1.22897
1.13664	-26.9902	2.89197e-13	1.85128e-10	Q52KH6	WT - ko1	DXBay18	1.13664	1.58161
1.14177	-19.5829	2.10118e-11	4.09365e-09	Q8K0C4	WT - ko1	Cyp51a1	1.14177	1.04808
1.14431	-36.1218	5.64466e-15	1.26469e-11	P57787	WT - ko1	Slc16a3	1.14431	0.824353
1.14922	-13.4678	2.77236e-09	1.5337e-07	P15626	WT - ko1	Gstm2	1.14922	0.944658
1.1494	-14.6889	9.08344e-10	6.46078e-08	P52927	WT - ko1	Hmga2	1.1494	1.61702
1.17595	-20.3974	1.2239e-11	3.39162e-09	Q8BTY2	WT - ko1	Slc4a7	1.17595	1.34823
1.18085	-23.5463	1.80536e-12	8.08983e-10	Q9QYF1	WT - ko1	Rdh11	1.18085	1.00396
1.24598	-19.65	2.00799e-11	4.09365e-09	Q80SW1	WT - ko1	Ahcyl1	1.24598	1.38381
1.26371	-19.8107	1.80266e-11	4.03886e-09	Q6P5H2	WT - ko1	Nes	1.26371	0.917896
1.28796	-20.6654	1.029e-11	3.07396e-09	O88343	WT - ko1	Slc4a4	1.28796	1.28803
1.31687	-29.2806	9.65493e-14	7.21062e-11	Q9JLZ6	WT - ko1	Hic2	1.31687	1.17119
2.52624	-54.8372	1.93391e-17	8.66585e-14	P20152	WT - ko1	Vim	2.52624	1.69907

### Sheet: Dnajb11 KO #1 vs. WT 
Gene	log2 Fold Change Dnajb11 KO #1 vs WT	adjusted P Value	Protein
Sdf2	-2.3074	6.93448e-10	Q9DCT5
Dnajb11	-1.73895	8.07457e-08	Q99KV1
Hspa1a	-1.65845	6.83577e-11	Q61696
Vnn1	-1.50937	6.28086e-08	Q9Z0K8
Arhgap30	-1.3614	8.55739e-05	Q640N3
Ephb2	-1.19756	8.56382e-09	P54763
Ugt8	-1.09715	2.29208e-07	Q64676
Cdh6	-1.07957	3.39162e-09	P97326
H1f10	-1.00803	1.7831e-07	Q80ZM5
H1-1	-1.00796	1.74331e-05	P43275
Metap2	-0.974889	1.05692e-06	O08663
Sdf2l1	-0.973758	1.40303e-09	Q9ESP1
Iap	-0.959983	1.76662e-08	P03975
Sipa1l3	-0.948914	0.00189809	G3X9J0
Serf2	-0.916617	6.01375e-07	P84102
Rbm3	-0.910725	1.12349e-07	O89086
Chdh	-0.892291	4.07071e-08	Q8BJ64
Col4a1	-0.87062	1.92812e-05	P02463
Alcam	-0.838294	2.55566e-07	Q61490
Cbs	-0.832409	1.34943e-06	Q91WT9
Tia1	-0.825992	2.88231e-08	P52912
Edf1	-0.811302	6.50606e-07	Q9JMG1
Hmgb2	-0.792675	0.000177457	P30681
Luc7l	-0.780395	2.21782e-08	Q9CYI4
S100a13	-0.773956	6.23677e-06	P97352
Asf1b	-0.7733	3.11734e-10	Q9DAP7
Ndufb11	-0.771518	4.34806e-06	O09111
Pclaf	-0.769167	1.5337e-07	Q9CQX4
Ndufc2	-0.740452	9.24855e-07	Q9CQ54
Nucks1	-0.727821	0.000115951	Q80XU3
Slc29a1	-0.715502	0.0171529	Q9JIM1
Khsrp	-0.694719	1.5353e-08	Q3U0V1
Mylk	-0.690306	9.59118e-08	Q6PDN3
Hist3h2ba	-0.678711	2.06743e-07	Q9D2U9
Ndufs4	-0.677181	5.47176e-06	Q9CXZ1
Aldh4a1	-0.672534	1.89874e-08	Q8CHT0
Ring1	-0.670563	7.43668e-06	O35730
Ndufa2	-0.661179	6.86015e-07	Q9CQ75
Hmgn1	-0.660311	0.000117068	P18608
Cggbp1	-0.656761	1.48881e-06	Q8BHG9
Srsf2	-0.648874	9.95483e-08	Q62093
Crip2	-0.645442	1.42725e-06	Q9DCT8
Btf3	-0.641339	0.000141664	Q64152
Limch1	-0.637769	1.3016e-08	Q3UH68
Txnip	-0.632747	1.85623e-07	Q8BG60
Hmgn2	-0.629467	4.93717e-07	P09602
Neil1	-0.629311	6.08091e-08	Q8K4Q6
Pcbp3	-0.627355	2.53801e-08	P57722
Itga1	-0.627328	5.27585e-07	Q3V3R4
Chtf18	-0.621972	8.58548e-06	Q8BIW9
Eif4b	-0.617989	3.39679e-06	Q8BGD9
Myh9	-0.617676	1.38827e-07	Q8VDD5
Ubxn6	-0.615254	1.01009e-05	Q99PL6
Arid1b	-0.614515	1.62324e-08	E9Q4N7
Ep300	-0.60876	2.65842e-06	B2RWS6
Rpl37	-0.607457	0.0482972	Q9D823
Vwa8	-0.602572	0.00274856	Q8CC88
Sytl4	-0.601053	0.000136106	Q9R0Q1
Tspan8	-0.598159	1.78488e-06	Q8R3G9
Ndufb4	-0.595599	1.91811e-07	Q9CQC7
H2ax	-0.594109	6.67638e-05	P27661
Purb	-0.592909	7.59823e-06	O35295
Dus3l	-0.585044	1.05692e-06	Q91XI1
Trir	-0.584038	1.92825e-06	Q9D735
Uhrf1bp1l	-0.583363	6.18206e-06	A2RSJ4
Hspa13	-0.58201	1.05692e-06	Q8BM72
Ndufb2	-0.581694	1.08662e-05	Q9CPU2
Recql5	-0.580445	7.89709e-05	Q8VID5
Acox3	0.582078	1.76662e-08	Q9EPL9
Hs2st1	0.584614	0.000145916	Q8R3H7
Nrbp1	0.584824	8.2315e-06	Q99J45
S100a11	0.585665	0.00273388	P50543
Afap1	0.58759	4.48719e-06	Q80YS6
Gsto1	0.589449	0.000216458	O09131
Steap1	0.589606	4.20511e-08	Q9CWR7
Cdcp1	0.589949	5.53012e-06	Q5U462
Chchd2	0.601745	6.13366e-06	Q9D1L0
Fads1	0.608756	2.12284e-07	Q920L1
Gk	0.609711	3.53734e-09	Q64516
Myo1b	0.616238	1.5353e-08	P46735
Kyat3	0.617081	1.70355e-08	Q71RI9
Ano1	0.617426	4.71553e-05	Q8BHY3
Slc25a40	0.618122	3.52184e-07	Q8BGP6
Ank3	0.624846	1.4171e-08	G5E8K5
Ppa1	0.63015	1.8562e-05	Q9D819
Tmed5	0.630257	9.41558e-05	Q9CXE7
Cdh1	0.634509	2.63004e-07	P09803
Oxnad1	0.638389	1.23202e-05	Q8VE38
Psat1	0.644976	9.54076e-06	Q99K85
Cdh2	0.645274	0.000115951	P15116
Msmo1	0.650217	3.1324e-05	Q9CRA4
Mtres1	0.66025	5.53188e-08	Q9CQF4
Far1	0.660668	1.97593e-06	Q922J9
Asah1	0.660704	2.9035e-08	Q9WV54
Tacstd2	0.665285	3.29745e-08	Q8BGV3
Itgb6	0.668159	1.15337e-06	Q9Z0T9
Prxl2a	0.671087	4.34826e-07	Q9CYH2
Nmnat3	0.671659	3.19304e-05	Q99JR6
Cenpv	0.676789	7.36976e-08	Q9CXS4
Gyg1	0.677059	6.186e-05	Q9R062
Pkp3	0.680319	1.64939e-08	Q9QY23
Cox15	0.683781	9.40983e-07	Q8BJ03
Hsd17b12	0.690371	5.39821e-07	O70503
Calr	0.690383	3.81197e-08	P14211
Gnas	0.690637	2.47598e-07	Q6R0H7
Cryab	0.691138	9.41558e-05	P23927
Ano10	0.691636	5.0328e-06	Q8BH79
Hsd17b7	0.69494	3.0135e-07	O88736
Wfdc2	0.698574	0.000286433	Q9DAU7
Lap3	0.699199	4.95439e-09	Q9CPY7
Dgke	0.702566	3.1435e-05	Q9R1C6
Nif3l1	0.702604	1.62331e-06	Q9EQ80
Hmga1	0.716088	1.98222e-06	P17095
Surf4	0.716498	1.01009e-05	Q64310
Dad1	0.717016	0.000113159	P61804
Dmac2l	0.717913	5.99185e-07	Q9CRA7
Ero1a	0.718045	1.01367e-08	Q8R180
Tmem41b	0.718607	3.94072e-06	Q8K1A5
Pcolce	0.719481	1.3016e-08	Q61398
Anxa3	0.720705	1.62895e-05	O35639
Ctsd	0.721898	2.53245e-09	P18242
Prdx6	0.723931	0.000114338	O08709
Palm3	0.72444	8.56382e-09	A2TJV2
Dhcr7	0.732376	2.92138e-05	O88455
Pla2g12a	0.741951	0.000300091	Q9EPR2
Erc2	0.746416	3.10224e-06	Q6PH08
Itpr1	0.749317	3.20575e-08	P11881
Ntn1	0.760623	1.89874e-08	O09118
Dtx3l	0.760672	0.000184229	Q3UIR3
Pign	0.760725	1.632e-05	Q9R1S3
Fdps	0.763593	7.10332e-06	Q920E5
Hacd3	0.768165	0.00073906	Q8K2C9
Acot13	0.77272	8.56382e-09	Q9CQR4
Hspb1	0.782201	2.27173e-05	P14602
Bst2	0.782352	1.42128e-08	Q8R2Q8
Cers6	0.789888	9.0163e-07	Q8C172
Anxa1	0.792341	1.01009e-05	P10107
Tmlhe	0.797829	6.85851e-08	Q91ZE0
Clic5	0.807656	1.88513e-06	Q8BXK9
Cdk5rap3	0.808123	5.47176e-06	Q99LM2
Npr3	0.812503	5.0328e-06	P70180
Atl1	0.843878	9.51815e-10	Q8BH66
Fabp5	0.863095	2.25296e-06	Q05816
Idh1	0.864502	8.71858e-06	O88844
Tefm	0.888215	1.2146e-05	Q5SSK3
Pycr1	0.892115	3.39433e-11	Q922W5
Aldh3b1	0.898997	1.60828e-06	Q80VQ0
Lpcat2	0.899188	6.1292e-07	Q8BYI6
Sqle	0.910954	3.04238e-07	P52019
Nsdhl	0.92818	2.53245e-09	Q9R1J0
Aprt	0.940313	1.01009e-05	P08030
Marf1	0.974142	4.02449e-08	Q8BJ34
Lss	0.977512	3.39433e-11	Q8BLN5
Idi1	0.996924	7.08457e-08	P58044
Tmem132a	1.00833	1.27933e-08	Q922P8
Mif	1.01139	1.41086e-05	P34884
Tmem33	1.01817	4.67237e-08	Q9CR67
Otx1	1.03043	8.42797e-05	P80205
Ghitm	1.04064	4.09365e-09	Q91VC9
Gbp9	1.0944	6.27512e-06	Q8BTS3
Bst1	1.11729	3.53734e-09	Q64277
DXBay18	1.13664	1.85128e-10	Q52KH6
Cyp51a1	1.14177	4.09365e-09	Q8K0C4
Slc16a3	1.14431	1.26469e-11	P57787
Gstm2	1.14922	1.5337e-07	P15626
Hmga2	1.1494	6.46078e-08	P52927
Slc4a7	1.17595	3.39162e-09	Q8BTY2
Rdh11	1.18085	8.08983e-10	Q9QYF1
Ahcyl1	1.24598	4.09365e-09	Q80SW1
Nes	1.26371	4.03886e-09	Q6P5H2
Slc4a4	1.28796	3.07396e-09	O88343
Hic2	1.31687	7.21062e-11	Q9JLZ6
Vim	2.52624	8.66585e-14	P20152

### Sheet: Dnajb11 KO #2 vs. WT
Gene	log2 Fold Change Dnajb11 KO #2 vs WT	adjusted P Value	Protein
Sdf2	-2.48133	2.35509e-10	Q9DCT5
Dnajb11	-1.95351	2.13181e-08	Q99KV1
Hspa1a	-1.83839	2.12456e-11	Q61696
Vnn1	-1.54581	3.86334e-08	Q9Z0K8
Cdh6	-1.42458	2.02112e-10	P97326
Ugt8	-1.42322	1.50641e-08	Q64676
Enpep	-1.29002	1.88247e-09	P16406
Iap	-1.23004	1.31414e-09	P03975
Tspan8	-1.17595	2.05912e-09	Q8R3G9
Mylk	-1.12472	5.98469e-10	Q6PDN3
Metap2	-1.12172	2.11302e-07	O08663
Pclaf	-1.12166	2.73178e-09	Q9CQX4
H1f10	-1.11767	4.67729e-08	Q80ZM5
Sdf2l1	-1.08985	2.99945e-10	Q9ESP1
Chdh	-1.08032	4.94243e-09	Q8BJ64
Serf2	-1.07513	9.77062e-08	P84102
Ndufb11	-1.04748	1.84671e-07	O09111
Itga1	-1.04223	2.81481e-09	Q3V3R4
Clu	-1.03841	7.6118e-08	Q06890
Aldh4a1	-1.02913	2.77355e-10	Q8CHT0
Ndufa2	-1.01933	8.89202e-09	Q9CQ75
Ndufc2	-0.993868	4.4453e-08	Q9CQ54
H1-1	-0.990619	1.95949e-05	P43275
Rbm3	-0.982105	3.86334e-08	O89086
Hmgb2	-0.98039	2.74983e-05	P30681
Col4a1	-0.966214	6.68779e-06	P02463
Txnip	-0.95796	2.26067e-09	Q8BG60
Cbs	-0.950132	2.96212e-07	Q91WT9
Slc29a1	-0.93637	0.00366915	Q9JIM1
Alcam	-0.927806	7.46439e-08	Q61490
Abcf3	-0.896212	0.000352742	Q8K268
Pttg1ip	-0.872685	4.61112e-07	Q8R143
Myo5b	-0.846224	2.78724e-08	P21271
Ndufs4	-0.838824	5.69518e-07	Q9CXZ1
Asf1b	-0.838314	1.68453e-10	Q9DAP7
Ndufb5	-0.828047	3.86334e-08	Q9CQH3
Arid1b	-0.80489	9.13886e-10	E9Q4N7
Ndufb4	-0.795529	8.89202e-09	Q9CQC7
Ndufb7	-0.787945	2.84977e-07	Q9CR61
Mcl1	-0.786969	4.54966e-06	P97287
Tia1	-0.767622	4.44558e-08	P52912
Ptma	-0.766515	0.00278516	P26350
Ndufs5	-0.757954	1.51521e-07	Q99LY9
Ctsh	-0.748827	8.98725e-07	P49935
Dennd2b	-0.729975	4.72893e-08	Q924W7
Uhrf1bp1l	-0.72752	6.03706e-07	A2RSJ4
Sipa1l3	-0.724621	0.0109452	G3X9J0
Ring1	-0.708619	3.89077e-06	O35730
Commd6	-0.707635	0.000382519	Q3V4B5
Vwa8	-0.706222	0.000896893	Q8CC88
Hspa13	-0.705439	1.29255e-07	Q8BM72
Edf1	-0.70348	2.03662e-06	Q9JMG1
Hmgn2	-0.703312	1.28382e-07	P09602
Pdpr	-0.701429	1.07302e-07	Q7TSQ8
Ephb2	-0.697511	1.00504e-06	P54763
Ndufb10	-0.695108	7.6118e-08	Q9DCS9
Chtf18	-0.691139	2.83362e-06	Q8BIW9
Cox7a2l	-0.690827	8.22214e-08	Q61387
Akr1b1	-0.690031	3.92368e-06	P45376
Luc7l	-0.689769	5.62536e-08	Q9CYI4
Crip2	-0.687281	6.04944e-07	Q9DCT8
Dpp7	-0.679381	0.000153059	Q9ET22
Cp	-0.672045	2.99136e-07	Q61147
Igf2r	-0.67199	2.90063e-08	Q07113
Ubxn6	-0.669876	4.00376e-06	Q99PL6
Atp6v1e1	-0.669764	1.03646e-07	P50518
Ndufa7	-0.65462	1.09413e-08	Q9Z1P6
Sdhb	-0.652878	5.77074e-07	Q9CQA3
Khsrp	-0.651664	2.32179e-08	Q3U0V1
Hist3h2ba	-0.651611	2.18745e-07	Q9D2U9
Lgr4	-0.650696	0.00234584	A2ARI4
Cbr2	-0.650241	2.03283e-08	P08074
Recql5	-0.64674	2.97657e-05	Q8VID5
Tpd52l2	-0.645402	1.01858e-06	Q9CYZ2
Uhrf1	-0.644219	4.89067e-08	Q8VDF2
Jag1	-0.641703	2.13181e-08	Q9QXX0
Slirp	-0.637781	2.66347e-07	Q9D8T7
Ndufb9	-0.634495	1.06295e-07	Q9CQJ8
Atp6v1g1	-0.627835	3.09353e-05	Q9CR51
Purb	-0.621359	4.2695e-06	O35295
Adamts1	-0.617337	3.73673e-08	P97857
Sfn	-0.616639	1.36323e-05	O70456
Ndufb2	-0.615901	5.76271e-06	Q9CPU2
Ndufs1	-0.614517	8.89312e-08	Q91VD9
Cd82	-0.61256	1.02166e-07	P40237
Sema5a	-0.608868	6.81874e-08	Q62217
Eif4b	-0.607341	3.32349e-06	Q8BGD9
Btf3	-0.606779	0.000214673	Q64152
Birc6	-0.59972	0.00101054	O88738
Serbp1	-0.597522	8.46765e-05	Q9CY58
Hnf1b	-0.596829	1.92642e-07	P27889
Max	-0.591108	3.86334e-08	P28574
Agpat5	-0.590025	3.47548e-05	Q9D1E8
Ttyh3	-0.583666	2.47442e-07	Q6P5F7
Rbmx	-0.582775	1.31682e-06	Q9WV02
Zfp36l2	-0.580374	9.48359e-06	P23949
Hacd3	0.581312	0.00527058	Q8K2C9
Sema4f	0.583704	4.6723e-06	Q9Z123
Pdp2	0.584585	0.000223974	Q504M2
Steap2	0.585404	3.06999e-06	Q8BWB6
Bcap29	0.58667	3.86334e-08	Q61334
Lnpk	0.587139	2.52779e-07	Q7TQ95
Mipol1	0.587406	1.28016e-06	Q9D9F8
Ano10	0.587641	1.9744e-05	Q8BH79
Tst	0.588913	0.00232833	P52196
Echdc3	0.598158	6.0404e-08	Q9D7J9
Cryab	0.600394	0.000294613	P23927
Cdcp1	0.600782	3.91405e-06	Q5U462
Ctsd	0.602283	8.89202e-09	P18242
Pkp1	0.602879	3.03937e-08	P97350
Pkp2	0.605631	3.73673e-08	Q9CQ73
Idh1	0.607141	0.000178988	O88844
Acot13	0.611798	5.20096e-08	Q9CQR4
S100a10	0.61552	0.000131309	P08207
Aprt	0.617409	0.000349796	P08030
Acox3	0.620691	8.16179e-09	Q9EPL9
Ank3	0.621659	1.07346e-08	G5E8K5
Sorcs2	0.623559	2.00568e-07	Q9EPR5
Hacl1	0.630769	0.00544324	Q9QXE0
Prxl2a	0.631414	5.99219e-07	Q9CYH2
Cnn3	0.633488	0.011882	Q9DAW9
Pdlim1	0.634119	3.2734e-07	O70400
Tmem165	0.634433	1.84568e-07	P52875
Nudt8	0.635512	1.2424e-08	Q9CR24
Myo1b	0.635819	8.89202e-09	P46735
Nif3l1	0.639277	3.2608e-06	Q9EQ80
Cldn3	0.640015	2.19318e-05	Q9Z0G9
Ablim1	0.641955	5.0372e-08	Q8K4G5
Hsd17b12	0.646912	7.66791e-07	O70503
Dmac2l	0.647818	1.2073e-06	Q9CRA7
Dgke	0.648947	5.93902e-05	Q9R1C6
Anxa3	0.663861	3.22854e-05	O35639
Myh14	0.670704	2.53882e-08	Q6URW6
Chchd2	0.670833	1.8235e-06	Q9D1L0
Dsc2	0.671242	3.86334e-08	P55292
Exosc9	0.672985	0.000383137	Q9JHI7
Nmnat3	0.674446	2.98141e-05	Q99JR6
Pla2g12a	0.682745	0.000573232	Q9EPR2
Tmlhe	0.691024	1.97426e-07	Q91ZE0
Bsg	0.691472	2.99373e-08	P18572
Cdh3	0.693335	6.64931e-06	P10287
Cdk5rap3	0.693686	1.95949e-05	Q99LM2
Itpr1	0.696472	4.85185e-08	P11881
Epha2	0.706755	6.52845e-09	Q03145
Idi1	0.708315	1.36723e-06	P58044
Hsd17b7	0.708911	1.97426e-07	O88736
Cdh1	0.716005	6.39376e-08	P09803
Wfdc2	0.717196	0.000225468	Q9DAU7
Prkch	0.717943	1.32333e-06	P23298
Lap3	0.725927	2.26067e-09	Q9CPY7
Gnas	0.728684	1.09444e-07	Q6R0H7
Mtres1	0.735597	1.48586e-08	Q9CQF4
Tacstd2	0.740211	9.23267e-09	Q8BGV3
Glce	0.746144	0.000944323	Q9EPS3
Nsdhl	0.763911	9.90918e-09	Q9R1J0
Dhcr7	0.796838	1.24231e-05	O88455
Pcolce	0.80311	2.81481e-09	Q61398
Itga2	0.804814	1.80326e-07	Q62469
Ccn2	0.805627	3.07924e-08	P29268
Lss	0.818932	2.02112e-10	Q8BLN5
Aldh3b1	0.823515	3.04961e-06	Q80VQ0
Slc16a3	0.824353	2.35297e-10	P57787
Dsg2	0.833913	3.35077e-10	O55111
Tmem132a	0.837443	4.89067e-08	Q922P8
Cald1	0.84956	5.633e-07	E9QA15
Itgb6	0.853588	8.75587e-08	Q9Z0T9
Afap1	0.855988	9.77062e-08	Q80YS6
Cers6	0.857846	2.99136e-07	Q8C172
Sqle	0.86787	3.80714e-07	P52019
Prkca	0.869953	4.25196e-09	P20444
Npr3	0.876006	2.02196e-06	P70180
Lpcat2	0.892336	5.06648e-07	Q8BYI6
Fabp5	0.899188	1.21379e-06	Q05816
Atl1	0.905409	2.99945e-10	Q8BH66
Marf1	0.909885	5.64881e-08	Q8BJ34
Nes	0.917896	5.64881e-08	Q6P5H2
Ntn1	0.941795	1.88247e-09	O09118
Gstm2	0.944658	7.06497e-07	P15626
Tmem33	0.951555	6.48154e-08	Q9CR67
Bst2	0.953855	1.57438e-09	Q8R2Q8
Palm3	0.964881	3.35077e-10	A2TJV2
Ccn1	0.966232	4.44558e-08	P18406
Pycr1	0.968804	1.48285e-11	Q922W5
Pkp3	0.995847	2.99945e-10	Q9QY23
Rdh11	1.00396	2.26067e-09	Q9QYF1
Ano1	1.03199	3.29762e-07	Q8BHY3
Cyp51a1	1.04808	7.48005e-09	Q8K0C4
Ghitm	1.08499	1.88247e-09	Q91VC9
Hmga1	1.09602	2.99373e-08	P17095
Gbp9	1.0991	5.10051e-06	Q8BTS3
Otx1	1.10164	4.52504e-05	P80205
Clic5	1.17099	4.43248e-08	Q8BXK9
Hic2	1.17119	2.35297e-10	Q9JLZ6
Bst1	1.22897	9.13886e-10	Q64277
Slc4a4	1.28803	1.84499e-09	O88343
Slc4a7	1.34823	5.21514e-10	Q8BTY2
Ahcyl1	1.38381	1.06252e-09	Q80SW1
DXBay18	1.58161	9.53669e-12	Q52KH6
Hmga2	1.61702	1.84499e-09	P52927
Vim	1.69907	9.53669e-12	P20152
