## Supplementary material for "The Role of the Co-Chaperone DNAJB11 in Polycystic Kidney Disease: Molecular Mechanisms and Cellular Origin of Cyst Formation": Suppl. Table S3

### Sheet: Overlap Pkd1 KO #1 and #2
log2 Fold Change	t test	p value	adjusted p value	Protein	Comparison	Gene	log2 fold change Pkd1 KO #1 vs WT	log2 fold change Pkd1 KO #2 vs WT
-2.36795	-47.1233	2.54886e-16	3.10349e-13	Q91WT9	ko1 - WT	Cbs	-2.36795	-2.12036
-1.97402	-49.7077	1.24831e-16	1.89993e-13	E9Q0S6	ko1 - WT	Tns1	-1.97402	-2.00548
-1.79029	-30.8369	7.2438e-14	1.47001e-11	P97314	ko1 - WT	Csrp2	-1.79029	-1.56506
-1.78694	-30.1462	9.78236e-14	1.6999e-11	Q8BP40	ko1 - WT	Acp6	-1.78694	-1.52171
-1.77566	-39.0437	3.13917e-15	1.4701e-12	P02463	ko1 - WT	Col4a1	-1.77566	-2.33069
-1.75498	-23.2885	2.95366e-12	2.02044e-10	Q05769	ko1 - WT	Ptgs2	-1.75498	-1.0929
-1.54199	-37.846	4.75514e-15	1.92995e-12	Q61147	ko1 - WT	Cp	-1.54199	-1.06567
-1.5135	-22.0181	6.16595e-12	3.54038e-10	P15105	ko1 - WT	Glul	-1.5135	-1.20874
-1.50535	-44.1899	6.0155e-16	5.23176e-13	Q06890	ko1 - WT	Clu	-1.50535	-1.30216
-1.46973	-51.2133	8.37504e-17	1.89993e-13	Q6PDN3	ko1 - WT	Mylk	-1.46973	-1.30195
-1.43419	-34.1208	1.88887e-14	6.05232e-12	P57016	ko1 - WT	Lad1	-1.43419	-1.07579
-1.39545	-18.4739	6.07729e-11	2.01079e-09	P11276	ko1 - WT	Fn1	-1.39545	-1.46573
-1.32706	-27.6774	3.03257e-13	3.76781e-11	P85094	ko1 - WT	Isoc2a	-1.32706	-0.850828
-1.31249	-26.5364	5.28982e-13	5.90799e-11	P08122	ko1 - WT	Col4a2	-1.31249	-1.63731
-1.31006	-32.0091	4.41472e-14	1.03372e-11	Q5DU00	ko1 - WT	Dcdc2	-1.31006	-1.51574
-1.22704	-17.2263	1.50108e-10	3.69982e-09	P14901	ko1 - WT	Hmox1	-1.22704	-0.873874
-1.21135	-23.5776	2.51153e-12	1.86466e-10	Q91XV3	ko1 - WT	Basp1	-1.21135	-1.42306
-1.17356	-10.1995	1.0592e-07	6.81647e-07	P41731	ko1 - WT	Cd63	-1.17356	-1.32904
-1.15141	-33.1533	2.76869e-14	7.66172e-12	Q9R0B9	ko1 - WT	Plod2	-1.15141	-0.907644
-1.13538	-23.8253	2.1891e-12	1.70862e-10	Q64152	ko1 - WT	Btf3	-1.13538	-0.619963
-1.07569	-24.7361	1.33608e-12	1.23244e-10	P18406	ko1 - WT	Ccn1	-1.07569	-1.12388
-1.07009	-23.1006	3.28532e-12	2.22233e-10	Q60716	ko1 - WT	P4ha2	-1.07009	-0.702508
-1.03573	-15.7733	4.65682e-10	8.77731e-09	P47955	ko1 - WT	Rplp1	-1.03573	-0.617846
-1.03159	-24.0621	1.92209e-12	1.5397e-10	O35604	ko1 - WT	Npc1	-1.03159	-0.739048
-1.02778	-15.884	4.25805e-10	8.15189e-09	Q91VY9	ko1 - WT	Znf622	-1.02778	-0.876374
-1.01998	-25.1707	1.06211e-12	1.02637e-10	Q62523	ko1 - WT	Zyx	-1.01998	-0.717777
-1.01905	-23.3629	2.83237e-12	1.95948e-10	P11688	ko1 - WT	Itga5	-1.01905	-0.891462
-0.999832	-21.8541	6.80011e-12	3.72965e-10	P17809	ko1 - WT	Slc2a1	-0.999832	-0.780558
-0.998296	-24.2526	1.73269e-12	1.48572e-10	Q61576	ko1 - WT	Fkbp10	-0.998296	-0.955364
-0.959554	-31.0198	6.6972e-14	1.40595e-11	Q9D7S7	ko1 - WT	Rpl22l1	-0.959554	-1.14086
-0.916493	-22.6235	4.32052e-12	2.68498e-10	Q3TJD7	ko1 - WT	Pdlim7	-0.916493	-0.839472
-0.898472	-11.3826	2.7966e-08	2.29457e-07	Q9JIY0	ko1 - WT	Plekho1	-0.898472	-1.22572
-0.870123	-12.7428	6.91916e-09	7.3772e-08	Q8K353	ko1 - WT	Cystm1	-0.870123	-0.590437
-0.864784	-10.368	8.6979e-08	5.83824e-07	Q5DTX6	ko1 - WT	Jcad	-0.864784	-0.580642
-0.856153	-23.4927	2.63357e-12	1.88626e-10	Q7TPR4	ko1 - WT	Actn1	-0.856153	-0.763716
-0.85441	-25.63	8.36825e-13	8.42034e-11	Q9CWR7	ko1 - WT	Steap1	-0.85441	-0.823863
-0.840621	-19.6678	2.69371e-11	1.12324e-09	P10923	ko1 - WT	Spp1	-0.840621	-0.592162
-0.828992	-18.5024	5.95709e-11	1.99268e-09	Q8R366	ko1 - WT	Igsf8	-0.828992	-0.711554
-0.816337	-16.1938	3.32424e-10	6.79126e-09	Q9CQ45	ko1 - WT	Nenf	-0.816337	-1.00481
-0.794849	-18.6461	5.38829e-11	1.86628e-09	Q76LL6	ko1 - WT	Fhod3	-0.794849	-0.748211
-0.794169	-21.4681	8.58689e-12	4.43025e-10	Q921U8	ko1 - WT	Smtn	-0.794169	-1.08197
-0.784826	-9.74988	1.81471e-07	1.07995e-06	B2RUP2	ko1 - WT	Unc13d	-0.784826	-0.600956
-0.783114	-17.0536	1.70935e-10	4.09705e-09	P58771	ko1 - WT	Tpm1	-0.783114	-0.82932
-0.776522	-12.4137	9.58525e-09	9.59094e-08	P60843	ko1 - WT	Eif4a1	-0.776522	-0.584197
-0.758256	-17.086	1.66801e-10	4.0297e-09	Q8R143	ko1 - WT	Pttg1ip	-0.758256	-1.00905
-0.757147	-26.2132	6.21886e-13	6.64218e-11	P62900	ko1 - WT	Rpl31	-0.757147	-0.588481
-0.74033	-12.4112	9.60985e-09	9.59094e-08	Q8BXJ9	ko1 - WT	Tmem62	-0.74033	-0.610425
-0.692995	-21.7469	7.25246e-12	3.90734e-10	Q71FD7	ko1 - WT	Fblim1	-0.692995	-0.646477
-0.6926	-24.6148	1.42544e-12	1.29524e-10	Q8K297	ko1 - WT	Colgalt1	-0.6926	-0.822431
-0.690422	-16.3656	2.90315e-10	6.24537e-09	Q9Z0N2	ko1 - WT	Eif2s3y	-0.690422	-1.06567
-0.682281	-16.907	1.91034e-10	4.4904e-09	Q924W7	ko1 - WT	Dennd2b	-0.682281	-0.637299
-0.67563	-15.0373	8.57144e-10	1.4336e-08	Q9EPJ9	ko1 - WT	Arfgap1	-0.67563	-0.859843
-0.670456	-10.3894	8.4848e-08	5.7141e-07	Q9Z1Y4	ko1 - WT	Trip6	-0.670456	-0.833336
-0.669694	-29.4718	1.32031e-13	2.11528e-11	P97326	ko1 - WT	Cdh6	-0.669694	-1.24458
-0.662073	-16.3909	2.84607e-10	6.19369e-09	D3Z2H9	ko1 - WT	Tpm3-rs7	-0.662073	-0.682869
-0.652138	-5.53874	8.46819e-05	0.000221644	P47930	ko1 - WT	Fosl2	-0.652138	-1.11314
-0.648901	-7.2305	5.49527e-06	1.96986e-05	P13011	ko1 - WT	Scd2	-0.648901	-1.00724
-0.64651	-17.1049	1.64438e-10	3.98844e-09	Q91VR7	ko1 - WT	Map1lc3a	-0.64651	-0.623566
-0.64437	-10.6684	6.16005e-08	4.35062e-07	Q63871	ko1 - WT	Polr2k	-0.64437	-0.819407
-0.637234	-15.3409	6.64325e-10	1.15225e-08	Q9CRA4	ko1 - WT	Msmo1	-0.637234	-0.756965
-0.636492	-7.74413	2.58257e-06	1.02763e-05	Q9QZS2	ko1 - WT	Rnf4	-0.636492	-0.724387
-0.632097	-6.16766	2.9261e-05	8.74957e-05	Q8BKW4	ko1 - WT	Zcchc4	-0.632097	-0.671986
-0.618003	-22.5171	4.5961e-12	2.81574e-10	Q8C0I1	ko1 - WT	Agps	-0.618003	-0.753467
-0.612926	-18.1374	7.71203e-11	2.34754e-09	Q60596	ko1 - WT	Xrcc1	-0.612926	-0.611956
-0.606745	-9.61303	2.14601e-07	1.24784e-06	P09450	ko1 - WT	Junb	-0.606745	-0.689559
-0.6023	-11.9691	1.50657e-08	1.36286e-07	Q3TVI8	ko1 - WT	Pbxip1	-0.6023	-0.645271
-0.598434	-11.0994	3.80597e-08	2.93672e-07	Q9ESL4	ko1 - WT	Map3k20	-0.598434	-0.727651
-0.595079	-13.2037	4.43632e-09	5.04828e-08	E9Q8I7	ko1 - WT	Nfxl1	-0.595079	-1.00274
-0.586166	-10.9733	4.37465e-08	3.29614e-07	Q9D771	ko1 - WT	Pacc1	-0.586166	-0.672101
-0.585123	-10.2212	1.03245e-07	6.67258e-07	Q9JMG1	ko1 - WT	Edf1	-0.585123	-0.640713
-0.58312	-14.7396	1.10546e-09	1.73509e-08	Q7TSZ8	ko1 - WT	Nacc1	-0.58312	-0.602772
0.582808	8.26139	1.2474e-06	5.47921e-06	Q8K183	ko1 - WT	Pdxk	0.582808	1.66025
0.590093	18.7114	5.14941e-11	1.83768e-09	P09803	ko1 - WT	Cdh1	0.590093	0.598149
0.591612	14.3725	1.52247e-09	2.23344e-08	Q62394	ko1 - WT	Znf185	0.591612	0.871595
0.593454	20.4376	1.63314e-11	7.50322e-10	Q9EQG3	ko1 - WT	Scel	0.593454	0.819088
0.59603	4.84505	0.000291163	0.000672204	P84228	ko1 - WT	H3c13	0.59603	0.60353
0.606238	18.746	5.02743e-11	1.81107e-09	O70309	ko1 - WT	Itgb5	0.606238	0.652095
0.606923	12.2729	1.1045e-08	1.06564e-07	O55023	ko1 - WT	Impa1	0.606923	1.22737
0.607932	17.2558	1.46835e-10	3.67873e-09	Q9D952	ko1 - WT	Evpl	0.607932	0.620568
0.610665	4.33276	0.000753844	0.00159687	P62484	ko1 - WT	Abi2	0.610665	1.11462
0.612978	13.3762	3.76935e-09	4.45856e-08	Q8CJ61	ko1 - WT	Cmtm4	0.612978	0.613757
0.613699	19.7022	2.63322e-11	1.10559e-09	Q62261	ko1 - WT	Sptbn1	0.613699	0.60144
0.615748	9.92761	1.46349e-07	8.97255e-07	P17095	ko1 - WT	Hmga1	0.615748	1.18547
0.618116	13.2569	4.21809e-09	4.85439e-08	P50428	ko1 - WT	Arsa	0.618116	0.90043
0.62032	24.3249	1.66606e-12	1.449e-10	P45952	ko1 - WT	Acadm	0.62032	0.614525
0.620548	12.4867	8.91142e-09	9.07236e-08	Q0VBD0	ko1 - WT	Itgb8	0.620548	0.773887
0.62655	17.9218	9.00254e-11	2.52569e-09	O88531	ko1 - WT	Ppt1	0.62655	0.86313
0.632203	19.7523	2.54742e-11	1.07699e-09	P21995	ko1 - WT	Emb	0.632203	0.789243
0.633176	18.5651	5.70165e-11	1.92124e-09	A0A286YCV9	ko1 - WT	Kif13b	0.633176	0.945326
0.638407	15.4776	5.93181e-10	1.0603e-08	Q8VHH5	ko1 - WT	Agap3	0.638407	0.678511
0.638632	20.2511	1.84061e-11	8.30045e-10	O08688	ko1 - WT	Capn5	0.638632	0.640609
0.642359	5.16867	0.000162344	0.000397727	Q9EQF6	ko1 - WT	Dpysl5	0.642359	2.03368
0.645826	20.771	1.32214e-11	6.41185e-10	Q8C0K5	ko1 - WT	Slc25a16	0.645826	0.792963
0.661544	13.7967	2.55284e-09	3.28074e-08	Q3UUY6	ko1 - WT	Prom2	0.661544	1.08013
0.666342	21.1131	1.06797e-11	5.32935e-10	Q921G7	ko1 - WT	Etfdh	0.666342	0.823159
0.672899	11.5964	2.22539e-08	1.88431e-07	Q9R0P9	ko1 - WT	Uchl1	0.672899	1.48842
0.682428	13.9107	2.30115e-09	3.07224e-08	Q9DCT8	ko1 - WT	Crip2	0.682428	1.20757
0.683307	21.4806	8.52175e-12	4.43025e-10	Q9R269	ko1 - WT	Ppl	0.683307	0.690684
0.684327	28.876	1.73047e-13	2.50836e-11	P37040	ko1 - WT	Por	0.684327	0.690189
0.68969	17.2378	1.48819e-10	3.68297e-09	Q9WUF3	ko1 - WT	Casp8ap2	0.68969	0.683424
0.691213	10.0882	1.208e-07	7.61316e-07	Q8BHN0	ko1 - WT	Ppm1l	0.691213	1.01109
0.696306	18.2879	6.92926e-11	2.18577e-09	Q9JIQ8	ko1 - WT	Tmprss2	0.696306	0.766215
0.705921	21.6908	7.5021e-12	4.00638e-10	O08914	ko1 - WT	Faah	0.705921	0.679631
0.715286	12.0398	1.4007e-08	1.2862e-07	Q8R420	ko1 - WT	Abca3	0.715286	1.87937
0.728935	10.7433	5.65965e-08	4.0632e-07	P10649	ko1 - WT	Gstm1	0.728935	1.51017
0.732821	13.8469	2.43858e-09	3.21344e-08	O35874	ko1 - WT	Slc1a4	0.732821	0.600829
0.746944	30.3774	8.83983e-14	1.68178e-11	Q8BGS1	ko1 - WT	Epb41l5	0.746944	0.625353
0.750515	17.2713	1.45143e-10	3.65215e-09	Q920Q6	ko1 - WT	Msi2	0.750515	0.695848
0.762094	23.7688	2.25861e-12	1.74056e-10	Q8K2I4	ko1 - WT	Manba	0.762094	0.826695
0.763336	23.455	2.68967e-12	1.90404e-10	Q8BGR6	ko1 - WT	Arl15	0.763336	0.592447
0.765895	13.8924	2.33979e-09	3.11699e-08	Q9Z0K8	ko1 - WT	Vnn1	0.765895	0.795321
0.768548	28.0009	2.60055e-13	3.29836e-11	Q9WV54	ko1 - WT	Asah1	0.768548	1.22724
0.771467	28.2927	2.26718e-13	2.93672e-11	Q62087	ko1 - WT	Pon3	0.771467	0.673033
0.77728	19.1092	3.91864e-11	1.50992e-09	Q9D379	ko1 - WT	Ephx1	0.77728	0.689554
0.786292	20.6642	1.41417e-11	6.77912e-10	Q62417	ko1 - WT	Sorbs1	0.786292	1.07807
0.78872	26.9521	4.30793e-13	4.94844e-11	Q9JK83	ko1 - WT	Pard6b	0.78872	0.590784
0.790827	30.0844	1.0052e-13	1.6999e-11	Q9CPN8	ko1 - WT	Igf2bp3	0.790827	0.646041
0.791035	14.8209	1.03078e-09	1.66344e-08	O88393	ko1 - WT	Tgfbr3	0.791035	0.647094
0.793157	16.2419	3.20016e-10	6.60426e-09	Q8BGC3	ko1 - WT	Slc16a12	0.793157	1.64029
0.793934	10.1849	1.07751e-07	6.90757e-07	Q9D708	ko1 - WT	S100a16	0.793934	1.06936
0.794267	24.1413	1.84079e-12	1.51702e-10	P11881	ko1 - WT	Itpr1	0.794267	0.656948
0.795664	26.1428	6.44358e-13	6.76353e-11	E9Q557	ko1 - WT	Dsp	0.795664	1.11483
0.796514	14.794	1.05482e-09	1.67572e-08	Q61730	ko1 - WT	Il1rap	0.796514	0.762338
0.808591	22.6279	4.30957e-12	2.68498e-10	Q922M5	ko1 - WT	Cdca7l	0.808591	0.624708
0.815807	13.3806	3.75384e-09	4.45631e-08	Q9JLC6	ko1 - WT	Tef	0.815807	0.816078
0.823244	18.5864	5.61733e-11	1.91052e-09	A2ALK8	ko1 - WT	Ptpn3	0.823244	0.770764
0.840863	10.3517	8.86473e-08	5.91224e-07	Q8VCQ6	ko1 - WT	Sgms1	0.840863	0.822159
0.850404	18.6443	5.39529e-11	1.86628e-09	A2A699	ko1 - WT	Fam171a2	0.850404	0.683301
0.853697	17.7568	1.01466e-10	2.78255e-09	Q7TML3	ko1 - WT	Slc35f2	0.853697	0.605644
0.858409	32.4804	3.63576e-14	8.85381e-12	Q61739	ko1 - WT	Itga6	0.858409	0.651472
0.878076	15.8378	4.41986e-10	8.40878e-09	Q08509	ko1 - WT	Eps8	0.878076	1.1394
0.879914	18.6996	5.19188e-11	1.83768e-09	P35288	ko1 - WT	Rab23	0.879914	0.710677
0.883493	17.2435	1.48191e-10	3.68297e-09	Q9DCB1	ko1 - WT	Hmgn3	0.883493	0.705459
0.905142	18.3572	6.59771e-11	2.10298e-09	Q8CDJ8	ko1 - WT	Ston1	0.905142	0.883769
0.906335	18.386	6.46511e-11	2.0936e-09	Q04519	ko1 - WT	Smpd1	0.906335	0.938575
0.909715	29.6134	1.23907e-13	2.03876e-11	Q8VDN2	ko1 - WT	Atp1a1	0.909715	0.605069
0.910479	8.9801	4.77577e-07	2.46318e-06	Q9D3G5	ko1 - WT	Stx11	0.910479	1.27813
0.928691	23.4953	2.62979e-12	1.88626e-10	O70228	ko1 - WT	Atp9a	0.928691	0.687964
0.936684	29.1773	1.50819e-13	2.29546e-11	Q922K9	ko1 - WT	Frk	0.936684	0.835053
0.948834	13.2313	4.32152e-09	4.95469e-08	Q9D2Y9	ko1 - WT	Elovl7	0.948834	0.692948
0.991833	33.6129	2.30574e-14	7.01868e-12	P14094	ko1 - WT	Atp1b1	0.991833	0.642517
0.991973	19.8212	2.4345e-11	1.05115e-09	Q61468	ko1 - WT	Msln	0.991973	2.33353
0.992138	21.3503	9.22792e-12	4.64294e-10	O88338	ko1 - WT	Cdh16	0.992138	1.11025
1.01325	24.4132	1.58852e-12	1.40158e-10	Q8BJ64	ko1 - WT	Chdh	1.01325	1.10709
1.02829	13.8079	2.52684e-09	3.28004e-08	Q8VEN2	ko1 - WT	Plet1	1.02829	0.670346
1.03015	14.8186	1.03282e-09	1.66344e-08	Q6DIC0	ko1 - WT	Smarca2	1.03015	1.08259
1.06178	27.1271	3.95468e-13	4.7208e-11	Q62130	ko1 - WT	Ptpn14	1.06178	1.08094
1.06467	32.5239	3.57178e-14	8.85381e-12	Q3UUQ7	ko1 - WT	Pgap1	1.06467	0.819359
1.07101	35.869	9.71591e-15	3.47944e-12	Q80T14	ko1 - WT	Fras1	1.07101	1.04454
1.07562	18.0962	7.94227e-11	2.36972e-09	P15626	ko1 - WT	Gstm2	1.07562	2.04925
1.09614	13.6267	2.98472e-09	3.70836e-08	P00920	ko1 - WT	Ca2	1.09614	1.79335
1.10032	30.1569	9.7362e-14	1.6999e-11	Q3US41	ko1 - WT	Esrp1	1.10032	0.961667
1.15513	40.6699	1.82167e-15	1.00821e-12	O35245	ko1 - WT	Pkd2	1.15513	0.832118
1.15828	41.389	1.44185e-15	8.99889e-13	Q9R069	ko1 - WT	Bcam	1.15828	0.70707
1.1622	28.6959	1.87994e-13	2.60115e-11	Q62469	ko1 - WT	Itga2	1.1622	1.28338
1.16923	41.8377	1.24863e-15	8.99889e-13	Q8K4G5	ko1 - WT	Ablim1	1.16923	1.05299
1.17336	18.5625	5.71198e-11	1.92124e-09	Q6NVD0	ko1 - WT	Frem2	1.17336	0.955664
1.21643	31.629	5.1736e-14	1.16655e-11	Q3UVK0	ko1 - WT	Ermp1	1.21643	0.643958
1.21914	19.2577	3.5433e-11	1.40025e-09	P54751	ko1 - WT	St3gal1	1.21914	1.5522
1.24671	37.0629	6.28254e-15	2.39051e-12	Q9R0M4	ko1 - WT	Podxl	1.24671	1.21412
1.25315	22.8151	3.86789e-12	2.55953e-10	Q9D2Q8	ko1 - WT	S100a14	1.25315	1.37316
1.2647	30.6191	7.95782e-14	1.56281e-11	Q62433	ko1 - WT	Ndrg1	1.2647	1.06091
1.32992	21.021	1.13076e-11	5.59679e-10	Q9D132	ko1 - WT	Upk1a	1.32992	1.72187
1.33165	2.50201	0.0259714	0.0388296	Q8BPM0	ko1 - WT	Daam1	1.33165	1.08563
1.33281	40.1091	2.19237e-15	1.11226e-12	Q8BXK9	ko1 - WT	Clic5	1.33281	0.971573
1.34929	32.9839	2.96381e-14	7.84506e-12	Q64277	ko1 - WT	Bst1	1.34929	1.13448
1.36455	37.9516	4.58182e-15	1.92995e-12	Q62181	ko1 - WT	Sema3c	1.36455	1.86408
1.41285	31.2735	6.01092e-14	1.30694e-11	P97449	ko1 - WT	Anpep	1.41285	1.56856
1.41806	30.202	9.54523e-14	1.6999e-11	Q923D3	ko1 - WT	Parm1	1.41806	1.88327
1.5047	28.8006	1.79138e-13	2.53626e-11	Q9EQ06	ko1 - WT	Hsd17b11	1.5047	1.48152
1.50581	28.8778	1.72899e-13	2.50836e-11	Q9WTL2	ko1 - WT	Rab25	1.50581	0.995841
1.55102	18.9141	4.47728e-11	1.65037e-09	Q9Z260	ko1 - WT	Cldn8	1.55102	0.884815
1.594	45.4257	4.16168e-16	4.22272e-13	A0A0N4SUJ3	ko1 - WT	Naaladl2	1.594	1.73743
1.71195	49.9128	1.18144e-16	1.89993e-13	Q80V42	ko1 - WT	Cpm	1.71195	1.08967
1.94084	41.312	1.47814e-15	8.99889e-13	Q8C1Y8	ko1 - WT	Ccz1	1.94084	1.80376
2.21402	29.2175	1.4809e-13	2.29546e-11	Q64437	ko1 - WT	Adh7	2.21402	1.03197
2.34394	22.6229	4.32207e-12	2.68498e-10	Q9D7D7	ko1 - WT	Cldn23	2.34394	2.13519
2.5953	58.6757	1.35592e-17	8.25484e-14	Q8VDL9	ko1 - WT	Glis2	2.5953	2.39254

### Sheet: Pkd1 KO #1 vs WT
Gene	log2 Fold Change PKD1 KO #1 VS WT	adjusted p value	Protein
Cbs	-2.36795	3.10349e-13	Q91WT9
Tns1	-1.97402	1.89993e-13	E9Q0S6
Csrp2	-1.79029	1.47001e-11	P97314
Acp6	-1.78694	1.6999e-11	Q8BP40
Col4a1	-1.77566	1.4701e-12	P02463
Ptgs2	-1.75498	2.02044e-10	Q05769
Gng13	-1.54552	6.92017e-06	Q9JMF3
Cp	-1.54199	1.92995e-12	Q61147
Glul	-1.5135	3.54038e-10	P15105
Clu	-1.50535	5.23176e-13	Q06890
Mylk	-1.46973	1.89993e-13	Q6PDN3
Lad1	-1.43419	6.05232e-12	P57016
Fn1	-1.39545	2.01079e-09	P11276
Pdlim4	-1.35081	7.31837e-11	P70271
Isoc2a	-1.32706	3.76781e-11	P85094
Ldhb	-1.32374	2.93672e-11	P16125
Col4a2	-1.31249	5.90799e-11	P08122
Dcdc2	-1.31006	1.03372e-11	Q5DU00
Lgals1	-1.23622	7.57518e-10	P16045
Hmox1	-1.22704	3.69982e-09	P14901
Basp1	-1.21135	1.86466e-10	Q91XV3
Cd63	-1.17356	6.81647e-07	P41731
Plod2	-1.15141	7.66172e-12	Q9R0B9
Btf3	-1.13538	1.70862e-10	Q64152
Txnl1	-1.12627	1.26461e-09	Q8CDN6
Cox6a1	-1.07588	0.0311488	P43024
Ccn1	-1.07569	1.23244e-10	P18406
P4ha2	-1.07009	2.22233e-10	Q60716
Flnc	-1.06294	5.16185e-12	Q8VHX6
Rplp1	-1.03573	8.77731e-09	P47955
Npc1	-1.03159	1.5397e-10	O35604
Znf622	-1.02778	8.15189e-09	Q91VY9
#N/A	-1.02114	2.1121e-08	E9Q3T0
Zyx	-1.01998	1.02637e-10	Q62523
Itga5	-1.01905	1.95948e-10	P11688
Naca	-1.00199	8.07786e-09	P70670
Slc2a1	-0.999832	3.72965e-10	P17809
Fkbp10	-0.998296	1.48572e-10	Q61576
Tagln2	-0.976729	5.7392e-09	Q9WVA4
#N/A	-0.974535	5.00846e-07	Q8BH50
Tubb6	-0.973914	1.12988e-09	Q922F4
Rpl22l1	-0.959554	1.40595e-11	Q9D7S7
Copg2	-0.943018	2.89673e-10	Q9QXK3
Sfn	-0.926255	3.15631e-09	O70456
Pdlim7	-0.916493	2.68498e-10	Q3TJD7
Ldha	-0.903936	4.45631e-08	P06151
Pfdn4	-0.900724	4.43325e-08	Q3UWL8
Fabp5	-0.899916	1.45716e-08	Q05816
Usp14	-0.899903	2.83688e-09	Q9JMA1
Plekho1	-0.898472	2.29457e-07	Q9JIY0
Neu1	-0.893973	1.51702e-10	O35657
Aldoa	-0.887744	2.33813e-09	P05064
Sdhaf4	-0.883883	1.65553e-07	Q8BTE0
Cystm1	-0.870123	7.3772e-08	Q8K353
Jcad	-0.864784	5.83824e-07	Q5DTX6
Actn1	-0.856153	1.88626e-10	Q7TPR4
Steap1	-0.85441	8.42034e-11	Q9CWR7
Tpt1	-0.853932	9.03983e-06	P63028
Plin2	-0.852998	2.76432e-09	P43883
Spp1	-0.840621	1.12324e-09	P10923
Igsf8	-0.828992	1.99268e-09	Q8R366
Rnmt	-0.821506	1.51702e-10	Q9D0L8
Tbc1d13	-0.81786	4.31676e-08	Q8R3D1
Synpo	-0.81755	5.90799e-11	Q8CC35
Nenf	-0.816337	6.79126e-09	Q9CQ45
Cndp2	-0.809035	1.17746e-08	Q9D1A2
Pdlim2	-0.804384	4.59379e-09	Q8R1G6
Gnpnat1	-0.802478	1.30168e-06	Q9JK38
Fhod3	-0.794849	1.86628e-09	Q76LL6
Smtn	-0.794169	4.43025e-10	Q921U8
Naa15	-0.79193	2.0936e-09	Q80UM3
Unc13d	-0.784826	1.07995e-06	B2RUP2
Tpm1	-0.783114	4.09705e-09	P58771
Gmpr	-0.781687	2.48717e-09	Q9DCZ1
Eif2b3	-0.780921	1.02606e-07	B1AUN2
Eif4a1	-0.776522	9.59094e-08	P60843
Tgm2	-0.775423	3.93426e-08	P21981
Epdr1	-0.773453	1.17234e-07	Q99M71
Tinagl1	-0.773304	8.45179e-07	Q99JR5
Scyl1	-0.76769	3.44991e-07	Q9EQC5
Cfap157	-0.761322	1.14884e-10	Q0VFX2
Pttg1ip	-0.758256	4.0297e-09	Q8R143
Rpl31	-0.757147	6.64218e-11	P62900
Bin1	-0.746393	6.37194e-08	O08539
Eif2b1	-0.745131	1.10328e-07	Q99LC8
Gaa	-0.741349	1.57676e-09	P70699
Pus10	-0.740795	3.24695e-07	Q9D3U0
Tmem62	-0.74033	9.59094e-08	Q8BXJ9
Enah	-0.73966	1.41006e-09	Q03173
Gm16286	-0.739162	4.50151e-08	Q9CQX6
Rpl19	-0.729959	1.5801e-08	P84099
Ubl7	-0.729363	1.76924e-08	Q91W67
Trmt2a	-0.729119	1.73509e-08	Q8BNV1
Nmt1	-0.728876	2.36972e-09	O70310
Cttnbp2nl	-0.724457	6.44451e-07	Q99LJ0
Srp19	-0.719005	5.10838e-07	Q9D7A6
Rpl11	-0.714611	2.44825e-10	Q9CXW4
Plaa	-0.70962	6.79126e-09	P27612
Ptrh1	-0.706546	5.78675e-08	Q8BW00
Sipa1	-0.706083	8.13518e-09	P46062
Sil1	-0.704058	8.30003e-07	Q9EPK6
Pym1	-0.702001	3.42127e-07	Q8CHP5
Ubap2	-0.701383	2.11639e-09	Q91VX2
Rbm33	-0.700452	6.09203e-07	Q9CXK9
Isoc2b	-0.699334	1.75649e-06	Q9DCC7
Atp6v1g1	-0.698282	1.19082e-06	Q9CR51
Plod1	-0.696911	2.68498e-10	Q9R0E2
Fblim1	-0.692995	3.90734e-10	Q71FD7
Tpm4	-0.692925	1.81088e-10	Q6IRU2
Colgalt1	-0.6926	1.29524e-10	Q8K297
Eif2s3y	-0.690422	6.24537e-09	Q9Z0N2
P4ha1	-0.69021	4.71998e-11	Q60715
Ppp4r3a	-0.689627	4.6924e-07	Q6P2K6
Cyhr1	-0.683876	1.09326e-07	Q9QXA1
Etf1	-0.683635	3.59506e-07	Q8BWY3
NARS1	-0.682782	4.6492e-07	Q8BP47
Dennd2b	-0.682281	4.4904e-09	Q924W7
Psmd4	-0.678918	4.5695e-10	O35226
Chchd10	-0.676156	9.16438e-09	Q7TNL9
Arfgap1	-0.67563	1.4336e-08	Q9EPJ9
Rpl36a	-0.674744	1.55252e-08	P83882
Ctdp1	-0.674023	8.97976e-10	Q7TSG2
Psmd2	-0.673388	1.57362e-09	Q8VDM4
Hspb1	-0.673281	2.93134e-08	P14602
Rps17	-0.672132	6.41185e-10	P63276
Hars1	-0.670715	2.76973e-08	Q61035
Trip6	-0.670456	5.7141e-07	Q9Z1Y4
Rpl36	-0.669865	7.50322e-10	P47964
Cdh6	-0.669694	2.11528e-11	P97326
Dnajc2	-0.668513	2.9054e-08	P54103
Fkbp5	-0.668464	1.30164e-10	Q64378
Dap	-0.668035	0.00508796	Q91XC8
Aldh2	-0.666864	2.60061e-10	P47738
Lpp	-0.664961	7.66617e-08	Q8BFW7
Psmd7	-0.664124	3.529e-08	P26516
Parp3	-0.663774	4.63335e-08	Q3ULW8
Tbc1d17	-0.663037	0.000600956	Q8BYH7
Tpm3-rs7	-0.662073	6.19369e-09	D3Z2H9
Galnt1	-0.659583	2.80763e-08	O08912
Rpl8	-0.657371	4.36422e-10	P62918
Nubp2	-0.656468	1.21475e-06	Q9R061
Sdhaf2	-0.656323	8.15189e-09	Q8C6I2
Rpl18	-0.656032	1.12988e-09	P35980
Mtmr10	-0.653317	1.36545e-06	Q7TPM9
Rpl39	-0.652354	8.08112e-07	P62892
Fosl2	-0.652138	0.000221644	P47930
Ranbp1	-0.651859	1.05843e-07	P34022
Atn1	-0.650237	2.90207e-09	O35126
Scd2	-0.648901	1.96986e-05	P13011
Ufm1	-0.648092	5.67459e-05	P61961
Polb	-0.647515	3.73837e-10	Q8K409
Map1lc3a	-0.64651	3.98844e-09	Q91VR7
Ppic	-0.645806	1.83768e-09	P30412
Galnt10	-0.645552	9.77054e-09	Q6P9S7
Fryl	-0.645258	3.56432e-10	F8VQ05
Setd3	-0.645211	4.16539e-07	Q91WC0
Polr2k	-0.64437	4.35062e-07	Q63871
Fads3	-0.642883	3.28004e-08	Q9JJE7
Psmc1	-0.642747	2.49116e-09	P62192
Rabggta	-0.638279	8.55611e-06	Q9JHK4
Rpl28	-0.638254	2.9455e-08	P41105
Hmgcs1	-0.637899	4.79684e-07	Q8JZK9
Eif2b4	-0.637786	1.14414e-06	Q61749
Msmo1	-0.637234	1.15225e-08	Q9CRA4
Rnf4	-0.636492	1.02763e-05	Q9QZS2
Pcdha4	-0.636431	8.42867e-08	O88689
Eef1b	-0.633662	9.22828e-09	O70251
Hs1bp3	-0.632314	7.21308e-08	Q3TC93
Zcchc4	-0.632097	8.74957e-05	Q8BKW4
Ctsl	-0.631893	2.42952e-09	P06797
Vps26c	-0.630717	4.19824e-06	O35075
Rplp2	-0.629456	1.92184e-10	P99027
Rpl17	-0.629289	2.15342e-08	Q9CPR4
Psmc5	-0.628695	2.83324e-08	P62196
Rpl35a	-0.62865	2.40448e-09	O55142
Psmd8	-0.628352	2.73647e-08	Q9CX56
Rbm27	-0.626771	1.10941e-10	Q5SFM8
Isg15	-0.623939	2.50768e-06	Q64339
Gapdh	-0.623804	2.47095e-07	P16858
Rplp0	-0.622214	2.52965e-08	P14869
Psme3	-0.619758	4.49219e-09	P61290
Agps	-0.618003	2.81574e-10	Q8C0I1
Anxa6	-0.617721	2.01399e-08	P14824
Rpl10	-0.617662	1.04353e-09	Q6ZWV3
Aldh4a1	-0.61678	1.40025e-09	Q8CHT0
Eef1g	-0.61424	2.699e-08	Q9D8N0
Xrcc1	-0.612926	2.34754e-09	Q60596
Atp6v1a	-0.612661	1.65037e-09	P50516
Gm9774	-0.612356	3.56116e-06	A0A0A6YVU8
Rpl35	-0.610264	6.85345e-08	Q6ZWV7
Rps12	-0.608384	3.43075e-08	P63323
Ltbp3	-0.60685	3.31389e-07	Q61810
Junb	-0.606745	1.24784e-06	P09450
Rpl37a	-0.606198	1.00015e-08	P61514
Eif2ak2	-0.604816	1.77776e-08	Q03963
G6pdx	-0.604043	6.16775e-07	Q00612
Pbxip1	-0.6023	1.36286e-07	Q3TVI8
Rpl5	-0.600431	6.19369e-09	P47962
Dcun1d1	-0.599893	3.87003e-07	Q9QZ73
Hk2	-0.598565	3.65215e-09	O08528
Map3k20	-0.598434	2.93672e-07	Q9ESL4
Psmb1	-0.597763	4.63335e-08	O09061
Smad4	-0.596946	0.000182308	P97471
Rpl21	-0.596016	1.63076e-07	O09167
Psmc3	-0.595933	1.84537e-09	O88685
Slc12a4	-0.595638	6.19369e-09	Q9JIS8
Fam136a	-0.595225	1.14322e-06	Q9CR98
Nfxl1	-0.595079	5.04828e-08	E9Q8I7
Gclm	-0.593448	7.96867e-08	O09172
Cox17	-0.591228	8.56301e-05	P56394
Atxn2	-0.591227	7.05708e-10	O70305
Rpl24	-0.58772	2.25718e-09	Q8BP67
Rps10	-0.587287	4.17987e-10	P63325
Pacc1	-0.586166	3.29614e-07	Q9D771
Rpl9	-0.585915	9.85332e-09	P51410
Edf1	-0.585123	6.67258e-07	Q9JMG1
Sdf2l1	-0.584464	3.65215e-09	Q9ESP1
Rps21	-0.583744	2.49099e-08	Q9CQR2
Nacc1	-0.58312	1.73509e-08	Q7TSZ8
Hsp90aa1	-0.582239	2.54515e-08	P07901
Psmd3	-0.582024	5.32739e-08	P14685
Irf2bpl	-0.581537	1.91373e-07	Q8K3X4
Fubp1	-0.581224	1.80833e-09	Q91WJ8
Pdxk	0.582808	5.47921e-06	Q8K183
Ank3	0.582945	3.56432e-10	G5E8K5
Slc25a20	0.584098	1.20865e-09	Q9Z2Z6
Tprn	0.586748	1.6847e-07	A2AI08
Tmem208	0.587846	0.000176652	Q9CR96
Slc2a8	0.587921	0.03183	Q9JIF3
Tbc1d10a	0.58963	5.65175e-09	P58802
Lrp2	0.589836	1.30389e-09	A2ARV4
Cdh1	0.590093	1.83768e-09	P09803
Atp1b3	0.5914	5.74031e-09	P97370
Znf185	0.591612	2.23344e-08	Q62394
Scel	0.593454	7.50322e-10	Q9EQG3
H3c13	0.59603	0.000672204	P84228
Cobll1	0.596126	3.88727e-09	Q3UMF0
Erbb3	0.600635	1.10221e-08	Q61526
Rap2b	0.602333	2.14212e-08	P61226
Bdp1	0.602789	3.67285e-06	Q571C7
Bdh1	0.603572	3.28074e-08	Q80XN0
Itgb5	0.606238	1.81107e-09	O70309
Stag1	0.606247	1.41006e-09	Q9D3E6
Impa1	0.606923	1.06564e-07	O55023
Evpl	0.607932	3.67873e-09	Q9D952
Znf618	0.608018	3.60902e-10	Q80YY7
Trim23	0.610169	0.00017147	Q8BGX0
Abi2	0.610665	0.00159687	P62484
Cmtm4	0.612978	4.45856e-08	Q8CJ61
Sptbn1	0.613699	1.10559e-09	Q62261
Hmga1	0.615748	8.97255e-07	P17095
Fmnl2	0.616418	6.05872e-09	A2APV2
Arsa	0.618116	4.85439e-08	P50428
Adgrg6	0.618839	3.26472e-08	Q6F3F9
L1cam	0.618981	4.38969e-09	P11627
H1-0	0.619958	5.19482e-07	P10922
Acadm	0.62032	1.449e-10	P45952
Itgb8	0.620548	9.07236e-08	Q0VBD0
Pgam5	0.622424	5.92863e-10	Q8BX10
Ppt1	0.62655	2.52569e-09	O88531
Cep19	0.6283	2.81105e-07	Q9CQA8
Rab27b	0.628494	1.81587e-06	Q99P58
Emb	0.632203	1.07699e-09	P21995
Zbtb14	0.633053	4.07549e-07	Q08376
Kif13b	0.633176	1.92124e-09	A0A286YCV9
Fermt1	0.633628	1.30445e-07	P59113
Scarb2	0.63367	3.47366e-09	O35114
H4c1	0.635301	1.46246e-06	P62806
Tcea3	0.636658	3.75373e-07	P23881
Ctsz	0.63751	4.40294e-08	Q9WUU7
Agap3	0.638407	1.0603e-08	Q8VHH5
Capn5	0.638632	8.30045e-10	O08688
Celf2	0.640377	7.78461e-09	Q9Z0H4
Dpysl5	0.642359	0.000397727	Q9EQF6
Mboat2	0.643679	4.78491e-08	Q8R3I2
Slc25a16	0.645826	6.41185e-10	Q8C0K5
Itgb4	0.653896	4.94844e-11	A2A863
Farp2	0.656056	2.80763e-08	Q91VS8
Znf22	0.656371	3.39066e-08	Q9ERU3
Prom2	0.661544	3.28074e-08	Q3UUY6
Etfdh	0.666342	5.32935e-10	Q921G7
Uchl1	0.672899	1.88431e-07	Q9R0P9
Ctdspl	0.673996	3.28004e-08	P58465
Hp1bp3	0.678154	3.64881e-09	Q3TEA8
#N/A	0.678294	1.5397e-10	P10404
Cd9	0.68161	2.3113e-07	P40240
Crip2	0.682428	3.07224e-08	Q9DCT8
Ppl	0.683307	4.43025e-10	Q9R269
Por	0.684327	2.50836e-11	P37040
Nfix	0.68815	2.52292e-09	P70257
Sytl4	0.689436	2.30581e-07	Q9R0Q1
Casp8ap2	0.68969	3.68297e-09	Q9WUF3
Ppm1l	0.691213	7.61316e-07	Q8BHN0
Tmprss2	0.696306	2.18577e-09	Q9JIQ8
Bok	0.697902	3.75868e-06	O35425
Gmcl1	0.699341	4.89506e-07	Q920G9
Rflnb	0.704596	7.19429e-10	Q5SVD0
Faah	0.705921	4.00638e-10	O08914
Zfp646	0.709144	0.0311743	Q6NV66
Gm6619	0.710869	1.45792e-06	F6URP1
Cep295	0.711113	2.30581e-07	Q8BQ48
Abca3	0.715286	1.2862e-07	Q8R420
Atp1a4	0.715335	2.41859e-07	Q9WV27
Olfr348	0.717097	1.26551e-06	Q8VGK3
Hist2h2bb	0.718691	6.60314e-09	Q64525
C2cd5	0.718813	4.4904e-09	Q7TPS5
Satb1	0.722219	1.91448e-05	Q60611
Gstm1	0.728935	4.0632e-07	P10649
Spin4	0.729392	8.26973e-08	Q8K1L2
Smagp	0.730702	9.03959e-08	Q99KC7
Mki67	0.730859	9.75648e-11	E9PVX6
Slc1a4	0.732821	3.21344e-08	O35874
Cys1	0.745117	1.31504e-08	Q8R4T1
Epb41l5	0.746944	1.68178e-11	Q8BGS1
Agpat5	0.749615	2.00747e-09	Q9D1E8
Msi2	0.750515	3.65215e-09	Q920Q6
Prorsd1	0.752541	0.00311485	Q9D820
Manba	0.762094	1.74056e-10	Q8K2I4
Arl15	0.763336	1.90404e-10	Q8BGR6
Vnn1	0.765895	3.11699e-08	Q9Z0K8
Asah1	0.768548	3.29836e-11	Q9WV54
Pon3	0.771467	2.93672e-11	Q62087
F3	0.77329	5.78675e-08	P20352
Ephx1	0.77728	1.50992e-09	Q9D379
H2ax	0.785861	1.03931e-05	P27661
Enpep	0.785891	1.88626e-10	P16406
Sorbs1	0.786292	6.77912e-10	Q62417
H1-4	0.78815	5.82204e-08	P43274
Pard6b	0.78872	4.94844e-11	Q9JK83
Igf2bp3	0.790827	1.6999e-11	Q9CPN8
Tgfbr3	0.791035	1.66344e-08	O88393
Slc16a12	0.793157	6.60426e-09	Q8BGC3
S100a16	0.793934	6.90757e-07	Q9D708
Itpr1	0.794267	1.51702e-10	P11881
Dsp	0.795664	6.76353e-11	E9Q557
Il1rap	0.796514	1.67572e-08	Q61730
Slc25a13	0.798753	6.38234e-11	Q9QXX4
H1-5	0.800148	1.83239e-08	P43276
Zbtb44	0.801533	8.40878e-09	Q8R0A2
Cdca7l	0.808591	2.68498e-10	Q922M5
Exph5	0.809005	1.60524e-09	Q0VAV2
Kmt5c	0.810244	7.83372e-09	Q6Q783
H1f10	0.814022	2.76432e-09	Q80ZM5
Tef	0.815807	4.45631e-08	Q9JLC6
Ptpn3	0.823244	1.91052e-09	A2ALK8
Krt76	0.833519	0.0112796	Q3UV17
Sgms1	0.840863	5.91224e-07	Q8VCQ6
Chpt1	0.843954	1.18585e-08	Q8C025
Slc33a1	0.849195	2.88647e-11	Q99J27
Ikzf5	0.850117	8.42034e-11	Q8BU00
Fam171a2	0.850404	1.86628e-09	A2A699
Slc35f2	0.853697	2.78255e-09	Q7TML3
Znf865	0.857846	6.55446e-09	Q3U3I9
Itga6	0.858409	8.85381e-12	Q61739
Cpe	0.867734	2.68221e-10	Q00493
Eps8	0.878076	8.40878e-09	Q08509
Rab23	0.879914	1.83768e-09	P35288
Hmgn3	0.883493	3.68297e-09	Q9DCB1
Ston1	0.905142	2.10298e-09	Q8CDJ8
Smpd1	0.906335	2.0936e-09	Q04519
Atp1a1	0.909715	2.03876e-11	Q8VDN2
Stx11	0.910479	2.46318e-06	Q9D3G5
Atp9a	0.928691	1.88626e-10	O70228
Frk	0.936684	2.29546e-11	Q922K9
Akr1c19	0.938844	0.00108603	G3X9Y6
Elovl7	0.948834	4.95469e-08	Q9D2Y9
Tspan13	0.971292	1.00321e-08	Q9D8C2
Atp1b1	0.991833	7.01868e-12	P14094
Msln	0.991973	1.05115e-09	Q61468
Cdh16	0.992138	4.64294e-10	O88338
Chdh	1.01325	1.40158e-10	Q8BJ64
Plet1	1.02829	3.28004e-08	Q8VEN2
Smarca2	1.03015	1.66344e-08	Q6DIC0
Znf652	1.038	6.96975e-10	Q5DU09
H2ac21	1.0387	4.70703e-06	Q64522
Ptpn14	1.06178	4.7208e-11	Q62130
Pgap1	1.06467	8.85381e-12	Q3UUQ7
Fras1	1.07101	3.47944e-12	Q80T14
Gstm2	1.07562	2.36972e-09	P15626
Ca2	1.09614	3.70836e-08	P00920
Esrp1	1.10032	1.6999e-11	Q3US41
Pkd2	1.15513	1.00821e-12	O35245
Bcam	1.15828	8.99889e-13	Q9R069
Itga2	1.1622	2.60115e-11	Q62469
Galnt3	1.16792	7.1337e-12	P70419
Ablim1	1.16923	8.99889e-13	Q8K4G5
Frem2	1.17336	1.92124e-09	Q6NVD0
Ermp1	1.21643	1.16655e-11	Q3UVK0
St3gal1	1.21914	1.40025e-09	P54751
Ehf	1.2312	1.33749e-07	O70273
Podxl	1.24671	2.39051e-12	Q9R0M4
S100a14	1.25315	2.55953e-10	Q9D2Q8
Mal2	1.26207	5.77492e-09	Q8BI08
Ndrg1	1.2647	1.56281e-11	Q62433
Upk1a	1.32992	5.59679e-10	Q9D132
Daam1	1.33165	0.0388296	Q8BPM0
Clic5	1.33281	1.11226e-12	Q8BXK9
Bst1	1.34929	7.84506e-12	Q64277
Sema3c	1.36455	1.92995e-12	Q62181
Anpep	1.41285	1.30694e-11	P97449
Parm1	1.41806	1.6999e-11	Q923D3
Hsd17b11	1.5047	2.53626e-11	Q9EQ06
Rab25	1.50581	2.50836e-11	Q9WTL2
Cldn8	1.55102	1.65037e-09	Q9Z260
Naaladl2	1.594	4.22272e-13	A0A0N4SUJ3
Cpm	1.71195	1.89993e-13	Q80V42
Ccz1	1.94084	8.99889e-13	Q8C1Y8
Adh7	2.21402	2.29546e-11	Q64437
Cldn23	2.34394	2.68498e-10	Q9D7D7
Glis2	2.5953	8.25484e-14	Q8VDL9

### Sheet: Pkd1 KO #2 vs WT
Gene	log2 Fold Change PKD1 KO #1 VS WT	adjusted p value	Protein
Col4a1	-2.33069	1.23023e-13	P02463
Cbs	-2.12036	6.78372e-13	Q91WT9
Tns1	-2.00548	1.23023e-13	E9Q0S6
Col4a2	-1.63731	6.87795e-12	P08122
Csrp2	-1.56506	5.56539e-11	P97314
Acp6	-1.52171	8.54372e-11	Q8BP40
Dcdc2	-1.51574	2.40234e-12	Q5DU00
Fn1	-1.46573	1.30306e-09	P11276
Basp1	-1.42306	4.25105e-11	Q91XV3
Ap1m2	-1.33463	1.50246e-08	Q9WVP1
Cd63	-1.32904	2.11907e-07	P41731
Clu	-1.30216	1.81057e-12	Q06890
Mylk	-1.30195	3.22219e-13	Q6PDN3
Cdh6	-1.24458	1.22656e-13	P97326
Plekho1	-1.22572	1.09936e-08	Q9JIY0
Glul	-1.20874	3.43478e-09	P15105
Rpl22l1	-1.14086	2.40234e-12	Q9D7S7
Ccn1	-1.12388	8.29998e-11	P18406
Rcn1	-1.12246	6.09532e-10	Q05186
Fosl2	-1.11314	1.56448e-06	P47930
Mcts2	-1.09863	9.02986e-06	Q9CQ21
Ptgs2	-1.0929	2.13454e-08	Q05769
Ccn2	-1.08693	2.16439e-11	P29268
Smtn	-1.08197	2.56255e-11	Q921U8
Lad1	-1.07579	8.64872e-11	P57016
Eif2s3y	-1.06567	9.34822e-11	Q9Z0N2
Cp	-1.06567	7.57575e-11	Q61147
Lrp2	-1.01507	6.47168e-12	A2ARV4
Pttg1ip	-1.00905	2.51305e-10	Q8R143
Scd2	-1.00724	2.7982e-07	P13011
Nenf	-1.00481	9.50211e-10	Q9CQ45
Nfxl1	-1.00274	3.17891e-10	E9Q8I7
Fkbp10	-0.955364	2.04366e-10	Q61576
Slc16a3	-0.946438	2.67719e-11	P57787
Mal2	-0.940089	1.12755e-07	Q8BI08
Plod2	-0.907644	7.57575e-11	Q9R0B9
Itga5	-0.891462	7.53081e-10	P11688
Znf622	-0.876374	4.31041e-08	Q91VY9
Hmox1	-0.873874	1.16683e-07	P14901
Arfgap1	-0.859843	1.45377e-09	Q9EPJ9
Ncald	-0.85162	0.000581228	Q91X97
Isoc2a	-0.850828	3.17891e-09	P85094
Plcb1	-0.840143	3.54932e-09	Q9Z1B3
Pdlim7	-0.839472	6.60333e-10	Q3TJD7
Trip6	-0.833336	7.09306e-08	Q9Z1Y4
Tpm1	-0.82932	2.65403e-09	P58771
Steap1	-0.823863	1.08031e-10	Q9CWR7
Colgalt1	-0.822431	2.56255e-11	Q8K297
Polr2k	-0.819407	4.24692e-08	Q63871
Tln2	-0.799241	2.24994e-11	Q71LX4
Syne4	-0.795393	7.09306e-08	Q8CII8
Slc2a1	-0.780558	4.36542e-09	P17809
Gcc1	-0.77515	3.87537e-10	Q9D4H2
Hnrnpdl	-0.774449	6.5618e-11	Q9Z130
Mcam	-0.76671	1.23983e-10	Q8R2Y2
Actn1	-0.763716	6.07421e-10	Q7TPR4
Esf1	-0.762541	6.60333e-10	Q3V1V3
Slc4a11	-0.757189	7.90467e-09	A2AJN7
Msmo1	-0.756965	2.42656e-09	Q9CRA4
Zc3h15	-0.755145	4.99163e-09	Q3TIV5
Agps	-0.753467	4.56938e-11	Q8C0I1
Qsox2	-0.751264	9.91965e-11	Q3TMX7
Fhod3	-0.748211	3.50044e-09	Q76LL6
Npc1	-0.739048	4.02453e-09	O35604
Hoxb9	-0.732179	8.64465e-10	P20615
Map3k20	-0.727651	4.44979e-08	Q9ESL4
Aurka	-0.727066	4.24628e-05	P97477
Rnf4	-0.724387	3.13452e-06	Q9QZS2
Zyx	-0.717777	3.22078e-09	Q62523
Slc39a1	-0.712275	9.34822e-11	Q9QZ03
Ccnb1	-0.711969	4.19999e-09	P24860
Igsf8	-0.711554	9.05222e-09	Q8R366
Lss	-0.708769	2.03039e-10	Q8BLN5
Thbs1	-0.706888	1.12218e-10	P35441
P4ha2	-0.702508	1.4023e-08	Q60716
Cdkn2aipnl	-0.692061	5.01691e-06	Q9D211
Ndufb8	-0.690583	9.20771e-09	Q9D6J5
Junb	-0.689559	3.68281e-07	P09450
Nsa2	-0.684503	7.79016e-06	Q9CR47
Tpm3-rs7	-0.682869	4.75146e-09	D3Z2H9
Pclaf	-0.680888	3.29695e-09	Q9CQX4
Pacc1	-0.672101	9.10473e-08	Q9D771
Zcchc4	-0.671986	5.07819e-05	Q8BKW4
Nkrf	-0.667406	1.57258e-08	Q8BY02
Tor1a	-0.662817	1.05036e-07	Q9ER39
Clybl	-0.661932	6.79052e-09	Q8R4N0
Mtnd3	-0.659636	1.55929e-05	P03899
Pex12	-0.658915	2.00117e-08	Q8VC48
Fkbp9	-0.657271	9.51347e-10	Q9Z247
Plod3	-0.656056	1.48217e-10	Q9R0E1
Txnrd2	-0.655223	1.34481e-09	Q9JLT4
Denr	-0.652034	1.0249e-08	Q9CQJ6
Stau1	-0.646817	6.60333e-10	Q9Z108
Fblim1	-0.646477	8.05033e-10	Q71FD7
Pbxip1	-0.645271	7.59248e-08	Q3TVI8
Gas1	-0.642287	1.04532e-08	Q01721
H2bu1	-0.641615	0.0168576	Q8CGP0
Edf1	-0.640713	2.8747e-07	Q9JMG1
Drg1	-0.638949	1.3363e-09	P32233
Dennd2b	-0.637299	9.3994e-09	Q924W7
Ndufb4	-0.636567	3.54932e-09	Q9CQC7
Syngr3	-0.632886	4.63329e-09	Q8R191
Ppp1r18	-0.628186	8.81785e-09	Q8BQ30
Map1lc3a	-0.623566	6.10659e-09	Q91VR7
Ccdc134	-0.623025	4.24352e-09	Q8C7V8
Btf3	-0.619963	6.58181e-08	Q64152
Rplp1	-0.617846	1.64496e-06	P47955
Rara	-0.616304	1.60458e-07	P11416
Xrcc1	-0.611956	2.59047e-09	Q60596
Kin	-0.610709	1.59546e-08	Q8K339
Tmem62	-0.610425	7.12241e-07	Q8BXJ9
Ckap2l	-0.606616	1.69951e-07	Q7TS74
Gng5	-0.603862	0.00439453	Q80SZ7
Nacc1	-0.602772	1.33327e-08	Q7TSZ8
Unc13d	-0.600956	1.52416e-05	B2RUP2
Mfsd1	-0.600689	4.87731e-06	Q9DC37
Ddx21	-0.600129	3.37712e-10	Q9JIK5
Dbn1	-0.59774	1.84393e-09	Q9QXS6
Spp1	-0.592162	3.43622e-08	P10923
#N/A	-0.591201	5.13176e-06	E9Q3T0
Cystm1	-0.590437	3.76677e-06	Q8K353
Ring1	-0.590168	1.24439e-07	O35730
Rpl31	-0.588481	7.72878e-10	P62900
Eif4a1	-0.584197	1.77381e-06	P60843
Bud23	-0.5817	2.05193e-07	Q9CY21
Atp2b2	-0.581021	6.00729e-08	Q9R0K7
Jcad	-0.580642	2.95237e-05	Q5DTX6
Cttn	0.580157	2.86557e-09	Q60598
Gphn	0.580689	4.43329e-06	Q8BUV3
Xpnpep1	0.582303	4.89303e-08	Q6P1B1
Sestd1	0.583284	1.27649e-07	Q80UK0
Prkca	0.583327	3.99196e-07	P20444
Phgdh	0.58452	2.35804e-08	Q61753
Mvp	0.58481	1.0766e-07	Q9EQK5
Dhrs3	0.584854	3.60222e-08	O88876
Znf335	0.585895	0.017733	A2A5K6
Gipc2	0.589577	2.20068e-07	Q9Z2H7
Pard6b	0.590784	8.51769e-10	Q9JK83
Stx12	0.592162	5.36529e-10	Q9ER00
Arl15	0.592447	2.44641e-09	Q8BGR6
Ppip5k2	0.594061	1.2484e-07	Q6ZQB6
Dysf	0.595843	1.35911e-09	Q9ESD7
Alad	0.596013	3.03449e-07	P10518
Lancl2	0.596293	4.69113e-07	Q9JJK2
Anxa3	0.596412	4.59843e-06	O35639
Cast	0.596461	1.41324e-06	P51125
Dnajc9	0.596806	4.18458e-07	Q91WN1
Cmpk1	0.597399	1.3256e-06	Q9DBP5
Cdh1	0.598149	1.58367e-09	P09803
Slc1a4	0.600829	2.51039e-07	O35874
S100a10	0.601214	2.31481e-08	P08207
Sptbn1	0.60144	1.34481e-09	Q62261
Stx7	0.601688	8.69656e-10	O70439
Piezo2	0.602076	2.30574e-06	Q8CD54
Prkch	0.602137	2.71863e-07	P23298
Galnt12	0.602347	5.26414e-09	Q8BGT9
Cemip2	0.602866	1.6529e-08	Q5FWI3
H3c13	0.60353	0.000608664	P84228
Atp1a1	0.605069	1.08e-09	Q8VDN2
Slc35f2	0.605644	9.03499e-08	Q7TML3
Serpinb9	0.607971	9.30852e-06	O08797
Ostf1	0.608743	2.1236e-07	Q62422
Ptms	0.609901	1.98203e-06	Q9D0J8
Macrod1	0.612638	5.24062e-07	Q922B1
Ece1	0.612959	1.06919e-09	Q4PZA2
Cmtm4	0.613757	4.83614e-08	Q8CJ61
Pgm1	0.614104	1.13176e-05	Q9D0F9
Acot13	0.614175	1.77755e-08	Q9CQR4
Acadm	0.614525	1.33446e-10	P45952
Evpl	0.620568	3.37657e-09	Q9D952
Fancg	0.624656	0.00113369	Q9EQR6
Cdca7l	0.624708	3.60747e-09	Q922M5
Epb41l5	0.625353	9.10012e-11	Q8BGS1
Gstp1	0.631682	1.93138e-05	P19157
Abcb11	0.631927	1.87013e-05	Q9QY30
Vwa5a	0.633194	1.12755e-07	Q99KC8
Rab2b	0.635298	1.13001e-06	P59279
Ggact	0.638171	0.000485473	Q923B0
Rps6ka5	0.638274	4.28411e-07	Q8C050
Guk1	0.639393	8.12844e-06	Q64520
Ahcyl2	0.639438	1.17212e-07	Q68FL4
Wwp1	0.639535	2.18176e-06	Q8BZZ3
Capn5	0.640609	7.97255e-10	O08688
Taldo1	0.642363	5.02951e-07	Q93092
Atp1b1	0.642517	4.0206e-10	P14094
Ermp1	0.643958	5.26414e-09	Q3UVK0
Slk	0.644476	1.52692e-08	O54988
Nipal3	0.645152	2.51039e-07	Q8BGN5
Igf2bp3	0.646041	1.08031e-10	Q9CPN8
Atp11b	0.646672	6.71367e-09	Q6DFW5
Mdh1	0.647047	3.15585e-08	P14152
Tgfbr3	0.647094	1.30598e-07	O88393
Mcu	0.64777	1.01602e-08	Q3UMR5
Got1	0.650756	4.14168e-07	P05201
Inppl1	0.650914	3.02994e-05	Q6P549
Itga6	0.651472	1.08031e-10	Q61739
Itgb5	0.652095	8.58952e-10	O70309
Nbeal1	0.653871	1.36345e-07	E9PYP2
Prkd3	0.654463	1.54364e-06	Q8K1Y2
Stmn1	0.65515	1.75774e-08	P54227
Itpr1	0.656948	9.4174e-10	P11881
Uchl3	0.658983	1.78235e-07	Q9JKB1
Rrm1	0.660052	1.71369e-06	P07742
Lamc2	0.660369	1.45377e-09	Q61092
Tkt	0.668117	2.43097e-07	P40142
Slc4a4	0.668769	3.37931e-08	O88343
Arsb	0.66938	1.77755e-08	P50429
Arhgef16	0.670151	2.28588e-07	Q3U5C8
Plet1	0.670346	2.54789e-06	Q8VEN2
Ptma	0.672024	5.10773e-05	P26350
Ptgr2	0.672801	1.30874e-06	Q8VDQ1
Pon3	0.673033	1.08031e-10	Q62087
Myzap	0.673674	7.47149e-09	Q3UIJ9
Rev1	0.674571	5.49123e-05	Q920Q2
Zc2hc1a	0.675089	1.84375e-07	Q8BJH1
Mif	0.675633	1.19209e-05	P34884
Nif3l1	0.676332	9.46147e-09	Q9EQ80
Pcbd1	0.676996	4.28062e-09	P61458
Nt5c2	0.678153	1.64543e-07	Q3V1L4
Agap3	0.678511	6.31539e-09	Q8VHH5
Faah	0.679631	6.20089e-10	O08914
Aif1l	0.680257	1.70305e-09	Q9EQX4
Asah2	0.681675	2.71863e-07	Q9JHE3
Fam171a2	0.683301	1.55537e-08	A2A699
Casp8ap2	0.683424	4.31835e-09	Q9WUF3
Rpe	0.686774	4.60439e-05	Q8VEE0
Atp9a	0.687964	3.74761e-09	O70228
Ephx1	0.689554	4.63329e-09	Q9D379
Sri	0.690125	5.10054e-08	Q6P069
Por	0.690189	2.61383e-11	P37040
Ppl	0.690684	4.13554e-10	Q9R269
Elovl7	0.692948	1.2759e-06	Q9D2Y9
Msi2	0.695848	8.28617e-09	Q920Q6
Dcps	0.698994	5.53996e-09	Q9DAR7
Pla2g7	0.699213	6.12471e-10	Q60963
Tprg1l	0.70008	7.78315e-08	Q9DBS2
Sh2d4a	0.704012	3.03102e-09	Q9D7V1
Hmgn3	0.705459	3.64045e-08	Q9DCB1
Bcam	0.70707	9.34822e-11	Q9R069
Rab23	0.710677	1.45612e-08	P35288
Cdk18	0.717883	2.96592e-07	Q04899
Mcee	0.719764	1.51165e-08	Q9D1I5
Hebp2	0.724681	1.17829e-06	Q9WU63
Otub1	0.729741	1.72852e-07	Q7TQI3
Ddx58	0.731098	3.37287e-06	Q6Q899
Lamb3	0.731521	2.30932e-10	Q61087
Tbc1d4	0.732083	6.35682e-09	Q8BYJ6
Abhd14b	0.732428	8.35432e-05	Q8VCR7
Myh14	0.734453	5.02885e-10	Q6URW6
Anxa11	0.741288	3.49312e-10	P97384
Stmn2	0.745122	1.77755e-08	P55821
Pcolce	0.745356	5.31677e-10	Q61398
Gbp9	0.745644	7.96558e-09	Q8BTS3
Gatm	0.75041	8.14833e-08	Q9D964
#N/A	0.753553	1.2484e-07	Q8BR90
Glo1	0.754502	4.69947e-06	Q9CPU0
Il1rap	0.762338	2.73165e-08	Q61730
Mettl7a1	0.765981	2.75112e-10	Q8C6B0
Tmprss2	0.766215	8.68883e-10	Q9JIQ8
Ctsc	0.767771	3.78317e-09	P97821
Ptpn3	0.770764	3.74761e-09	A2ALK8
Itgb8	0.773887	1.08469e-08	Q0VBD0
Ahnak	0.775354	8.69887e-10	E9Q616
Brox	0.778918	7.47149e-09	Q8K2Q7
Dap	0.786874	0.00160893	Q91XC8
Emb	0.789243	1.08031e-10	P21995
Prkcd	0.791659	3.75445e-07	P28867
Ldlrap1	0.792129	1.22299e-07	Q8C142
Slc25a16	0.792963	8.91651e-11	Q8C0K5
Ezr	0.793036	6.82878e-10	P26040
Vnn1	0.795321	2.24396e-08	Q9Z0K8
Tef	0.816078	4.8525e-08	Q9JLC6
Scel	0.819088	3.59016e-11	Q9EQG3
Pgap1	0.819359	9.94604e-11	Q3UUQ7
Idh1	0.822077	3.80744e-07	O88844
Sgms1	0.822159	7.92711e-07	Q8VCQ6
Pdcd4	0.822719	2.05961e-08	Q61823
Ak3	0.822996	9.34822e-11	Q9WTP7
Etfdh	0.823159	7.63291e-11	Q921G7
Manba	0.826695	8.4079e-11	Q8K2I4
Aldh1b1	0.827832	3.38938e-05	Q9CZS1
Pkd2	0.832118	2.56255e-11	O35245
Arhgef10l	0.832823	3.17238e-06	A2AWP8
Pgam1	0.833977	7.9788e-08	Q9DBJ1
Frk	0.835053	7.76338e-11	Q922K9
Emp2	0.837758	5.68813e-09	O88662
Capg	0.838212	1.23141e-08	P24452
Papss1	0.839339	2.30411e-09	Q60967
Prdx6	0.841367	6.59518e-08	O08709
Ppt1	0.86313	1.08031e-10	O88531
Znf185	0.871595	5.44362e-10	Q62394
Ston1	0.883769	2.86557e-09	Q8CDJ8
Cldn8	0.884815	4.1587e-07	Q9Z260
Adk	0.895139	1.6525e-07	P55264
Arsa	0.90043	1.34481e-09	P50428
Lipa	0.900958	2.06776e-08	Q9Z0M5
Hmga2	0.904932	4.15891e-09	P52927
Map4k5	0.905333	4.24951e-09	Q8BPM2
Capn1	0.918604	9.50211e-10	O35350
S100a11	0.932997	1.12109e-07	P50543
Gltp	0.933816	2.4849e-10	Q9JL62
Smpd1	0.938575	1.52483e-09	Q04519
Chmp2b	0.939344	1.08031e-10	Q8BJF9
Kif13b	0.945326	4.25105e-11	A0A286YCV9
Frem2	0.955664	1.4414e-08	Q6NVD0
Arrb1	0.958023	3.57983e-07	Q8BWG8
Esrp1	0.961667	7.04516e-11	Q3US41
Ctsd	0.964194	9.94604e-11	P18242
Rida	0.96579	7.11401e-10	P52760
Clic5	0.971573	2.56255e-11	Q8BXK9
Rab25	0.995841	1.47492e-09	Q9WTL2
Acot7	1.00502	2.15324e-11	Q91V12
Ppm1l	1.01109	1.77755e-08	Q8BHN0
Vldlr	1.01893	1.34274e-12	P98156
Gm44596	1.0262	3.03102e-09	A0A0N4SVA0
Adh7	1.03197	4.09593e-08	Q64437
Fras1	1.04454	4.12646e-12	Q80T14
Anxa1	1.0472	4.42992e-10	P10107
Ablim1	1.05299	2.04752e-12	Q8K4G5
Ndrg1	1.06091	8.54372e-11	Q62433
S100a16	1.06936	3.79596e-08	Q9D708
Sorbs1	1.07807	3.47402e-11	Q62417
Prom2	1.08013	2.78305e-10	Q3UUY6
Ptpn14	1.08094	4.31966e-11	Q62130
Smarca2	1.08259	1.08469e-08	Q6DIC0
Cpm	1.08967	1.12256e-11	Q80V42
Anks3	1.09957	2.71863e-07	Q9CZK6
Chdh	1.10709	6.26602e-11	Q8BJ64
Cdh16	1.11025	1.47665e-10	O88338
Abi2	1.11462	8.91387e-06	P62484
Dsp	1.11483	2.48539e-12	E9Q557
Atp6v0a4	1.13213	2.38061e-09	Q920R6
Bst1	1.13448	4.25105e-11	Q64277
Eps8	1.1394	7.11401e-10	Q08509
Selenbp2	1.16793	7.53081e-10	Q63836
Hmga1	1.18547	1.46862e-09	P17095
Crip2	1.20757	1.08031e-10	Q9DCT8
Podxl	1.21412	2.86447e-12	Q9R0M4
Asah1	1.22724	3.47785e-13	Q9WV54
Impa1	1.22737	1.08031e-10	O55023
Cryab	1.2531	6.47144e-10	P23927
Stx11	1.27813	8.97266e-08	Q9D3G5
Itga2	1.28338	1.12256e-11	Q62469
Psat1	1.33364	2.18832e-10	Q99K85
S100a14	1.37316	9.9611e-11	Q9D2Q8
Hsd17b11	1.48152	3.47402e-11	Q9EQ06
Uchl1	1.48842	8.54372e-11	Q9R0P9
Gstm1	1.51017	3.17891e-10	P10649
Ano1	1.53118	2.35398e-10	Q8BHY3
Gsto1	1.53165	1.08031e-10	O09131
St3gal1	1.5522	1.10078e-10	P54751
Anpep	1.56856	4.34362e-12	P97449
Slc16a12	1.64029	6.16097e-12	Q8BGC3
Pdxk	1.66025	1.76011e-10	Q8K183
Upk1a	1.72187	5.01215e-11	Q9D132
Naaladl2	1.73743	1.33481e-13	A0A0N4SUJ3
Ca2	1.79335	3.15686e-10	P00920
Ccz1	1.80376	1.81057e-12	Q8C1Y8
Sema3c	1.86408	1.23023e-13	Q62181
Marcks	1.86933	1.08031e-10	P26645
Abca3	1.87937	1.12256e-11	Q8R420
Parm1	1.88327	1.21294e-12	Q923D3
Dpysl5	2.03368	6.67901e-09	Q9EQF6
Gstm2	2.04925	4.55374e-12	P15626
Cldn23	2.13519	6.96899e-10	Q9D7D7
Msln	2.33353	2.55321e-13	Q61468
Glis2	2.39254	1.22656e-13	Q8VDL9
Myrf	4.90635	9.73882e-11	Q3UR85
